# Parallel and lineage-dependent mitonuclear evolution in threespine stickleback

**DOI:** 10.64898/2026.11.02.763752

**Authors:** Changyue Yu, Daniel I. Bolnick, Jesse N. Weber

## Abstract

Mitochondrial function depends on interactions between proteins and RNAs encoded by the mitochondrial and nuclear genomes. Repeated adaptation to similar environments may favor parallel changes in nuclear genes supporting mitochondrial function, while maintaining compatibility with different mitochondrial backgrounds may favor population-specific responses. Threespine stickleback (*Gasterosteus aculeatus*) repeatedly colonized freshwater habitats from ancestral marine populations carrying standing genetic variation. We tested whether these colonizations resulted in parallel evolution of nuclear oxidative phosphorylation (OXPHOS) genes and whether these responses coincided with evidence of mitonuclear evolutionary coupling. Several divergent mitochondrial lineages were distributed across populations with limited geographic correspondence. Mitochondrial ribosomal proteins and aminoacyl-tRNA synthetases exhibited elevated nonsynonymous divergence and polymorphism relative to their cytosolic counterparts. We also identified positive evolutionary rate covariation between mitochondrial and nuclear genes that comprise OXPHOS Complex IV, suggesting that evolutionary coupling is concentrated in particular functional modules. Many nuclear OXPHOS genes displayed large allele-frequency changes that were parallel across freshwater populations in Alaska and British Columbia, while the magnitude of differentiation differed between regions. Mitochondrial lineage was associated with a smaller, locus-specific component of nuclear OXPHOS variation, concentrated in Complex I genes. Notably, the genes with large freshwater-associated evolutionary shifts were largely distinct from those displaying mitonuclear rate covariation. In this context, the gene *cox4i1* emerges as a candidate connecting repeated freshwater adaptation with molecular variation at the mitonuclear interface. Together, these findings suggest that freshwater adaptation drives broadly parallel nuclear OXPHOS evolution across heterogeneous mitochondrial backgrounds, while evidence of mitonuclear evolutionary coupling is more localized.
