## Supplementary material for "Parallel and lineage-dependent mitonuclear evolution in threespine stickleback": Table S1

### Sheet: Populations
Table S1. Population metadata and analysis inclusion.
Population	Region	n_individuals	Latitude	Longitude	Habitat	Watershed	mt_cluster	Fig. 1A, B, and D	Fig. 1C	Fig. 2	Fig. 3	Fig. 4	Fig. 5	Fig. 6A and B	Fig. 6C	Fig. 7A
FG	Alaska	137	61.6056	-149.279	Freshwater	Mat-Su valley	C3	Yes	Yes	Yes	Yes	Yes	Yes	Yes	Yes	Yes
LG	Alaska	138	61.5773	-149.768	Freshwater	Mat-Su valley	C3	Yes	Yes	Yes	Yes	Yes	Yes	Yes	Yes	Yes
SR	Alaska	94	61.6675	-150.136	Freshwater	Mat-Su valley	C1	Yes	Yes	Yes	Yes	Yes	Yes	Yes	Yes	Yes
SL	Alaska	74	60.5961	-150.998	Freshwater	Kenai peninsula	C3	Yes	Yes	Yes	Yes	Yes	Yes	Yes	Yes	Yes
TL	Alaska	56	60.5331	-149.547	Freshwater	Kenai peninsula	C1	Yes	Yes	Yes	Yes	Yes	Yes	Yes	Yes	Yes
WB	Alaska	96	61.62	-149.213	Freshwater	Mat-Su valley	C3	Yes	Yes	Yes	Yes	Yes	Yes	Yes	Yes	Yes
WT	Alaska	92	60.539	-150.467	Freshwater	Kenai peninsula	C4	Yes	Yes	Yes	Yes	Yes	Yes	Yes	Yes	Yes
WK	Alaska	99	60.72	-151.25	Freshwater	Kenai peninsula	C1	Yes	Yes	Yes	Yes	Yes	Yes	Yes	Yes	Yes
SWA	BC	72	50.6614	-128.193	Freshwater	Northern Vancouver Island	C1	Yes	Yes	Yes	Yes	Yes	Yes	Yes	Yes	Yes
THE	BC	78	50.518	-126.984	Freshwater	Nimkish region	C2	Yes	Yes	Yes	Yes	Yes	Yes	Yes	Yes	Yes
JOE	BC	77	50.6238	-127.484	Freshwater	Northern Vancouver Island	C3	Yes	Yes	Yes	Yes	Yes	Yes	Yes	Yes	Yes
BEA	BC	55	50.6012	-127.31	Freshwater	Northern Vancouver Island	C2	Yes	Yes	Yes	Yes	Yes	Yes	Yes	Yes	Yes
MUC	BC	58	49.8742	-126.165	Freshwater	Gold River	C1	Yes	Yes	Yes	Yes	Yes	Yes	Yes	Yes	Yes
PYE	BC	29	50.2979	-125.584	Freshwater	Pye River	C4	Yes	Yes	Yes	Yes	Yes	Yes	Yes	Yes	Yes
AMO	BC	61	50.1584	-125.581	Freshwater	Amor River		Yes	No	No	No	No	Yes	No	No	Yes
SAY	BC	100	50.3773	-125.951	Marine	Salmon River	C3	Yes	Yes	Yes	Yes	Yes	Yes	No	Yes	Yes
GOS	BC	200	50.0682	-125.506	Freshwater	Campbell River	C4	Yes	Yes	Yes	Yes	Yes	Yes	Yes	Yes	Yes
ROB	BC	200	50.2161	-125.545	Freshwater	Amor River	C3	Yes	Yes	Yes	Yes	Yes	Yes	Yes	Yes	Yes
BOOT	BC	48	50.045	-125.525	Freshwater	Campbell River	C3	Yes	Yes	Yes	Yes	Yes	Yes	Yes	Yes	Yes
ECHO	BC	48	49.9849	-125.414	Freshwater	Campbell River	C4	Yes	Yes	Yes	Yes	Yes	Yes	Yes	Yes	Yes
FRED	BC	46	48.8571	-125.022	Recent Colonized	Bamfield peninsula	C2	Yes	Yes	Yes	Yes	No	Yes	No	No	No
LAW	BC	48	50.0381	-125.577	Freshwater	Campbell River	C3	Yes	Yes	Yes	Yes	Yes	Yes	Yes	Yes	Yes
PACH	BC	53	48.8384	-125.024	Recent Colonized	Bamfield peninsula	C2	Yes	Yes	Yes	Yes	No	Yes	No	No	No
RS	Alaska	200	61.5337	-149.267	Marine	Mat-Su valley	C3	Yes	Yes	Yes	Yes	Yes	Yes	No	Yes	Yes
SC	Alaska	100	60.5352	-150.831	Recent Colonized	Mat-Su valley	C3	Yes	Yes	Yes	Yes	No	Yes	No	No	No
LB	Alaska	100	61.5592	-149.258	Recent Colonized	Mat-Su valley	C1	Yes	Yes	Yes	Yes	No	Yes	No	No	No
CH	Alaska	100	61.2023	-149.762	Recent Colonized	Anchorage	C3	Yes	Yes	Yes	Yes	No	Yes	No	No	No
