## Supplementary material for "Parallel and lineage-dependent mitonuclear evolution in threespine stickleback": Table S2

### Sheet: Gene_sets
Table S2. Curated gene sets, orthology assignments, and analysis inclusion.
human_symbol	stickleback_symbol	stickleback_gene_id	representative_transcript	functional_category	OXPHOS_complex	core_noncore	mitochondrial_association	present_in_stickleback	ortholog_evidence	chromosome	region_start	region_end	included_dN_dS	included_piN_piS	included_ERC	included_PBS	included_deltaAF	included_geography_GLM	included_mt_lineage_GLM
TIMMDC1	timmdc1	ENSGACG00000014013	ENSGACT00000018537	assembly_factor	CI	not_applicable	indirect n-mt	yes	gff	chrI	27222487	27227080	Yes	Yes	Yes	No	No	No	No
FARSB	farsb	ENSGACG00000000261	ENSGACT00000000340	cyto-ARS		not_applicable	non-n-mt	yes	gff	chrI	1840864	1846859	Yes	Yes	Yes	No	No	No	No
RPL31	rpl31	ENSGACG00000015169	ENSGACT00000020047	cyto-ribo		not_applicable	non-n-mt	yes	gff	chrI	22400478	22401571	Yes	Yes	No	No	No	No	No
RPL35A	rpl35a	ENSGACG00000004699	ENSGACT00000006220	cyto-ribo		not_applicable	non-n-mt	yes	gff	chrI	110460	111860	Yes	Yes	No	No	No	No	No
RPS25	rps25	ENSGACG00000006818	ENSGACT00000009065	cyto-ribo		not_applicable	non-n-mt	yes	gff	chrI	4590682	4593100	Yes	Yes	No	No	No	No	No
RPS3	rps3	ENSGACG00000013384	ENSGACT00000017742	cyto-ribo		not_applicable	non-n-mt	yes	gff	chrI	17864772	17869619	Yes	Yes	Yes	No	No	No	No
CARS2	cars2	ENSGACG00000015295	ENSGACT00000020216	Nmt-ARS		not_applicable	indirect n-mt	yes	gff	chrI	21041207	21048011	Yes	Yes	Yes	No	No	No	No
NARS2	nars2	ENSGACG00000012085	ENSGACT00000016061	Nmt-ARS		not_applicable	direct n-mt	yes	gff	chrI	15119309	15125190	Yes	Yes	Yes	No	No	No	No
SARS2	sars2	ENSGACG00000005820	ENSGACT00000007707	Nmt-ARS		not_applicable	direct n-mt	yes	gff	chrI	2483719	2488385	Yes	Yes	Yes	No	No	No	No
MRPL28	mrpl28	ENSGACG00000009641	ENSGACT00000012758	Nmt-ribo		not_applicable	direct n-mt	yes	gff	chrI	9972548	9974400	Yes	Yes	Yes	No	No	No	No
MRPL39	mrpl39	ENSGACG00000015089	ENSGACT00000019957	Nmt-ribo		not_applicable	direct n-mt	yes	gff	chrI	22736961	22741575	Yes	Yes	Yes	No	No	No	No
MRPL44	mrpl44	ENSGACG00000007362	ENSGACT00000009790	Nmt-ribo		not_applicable	direct n-mt	yes	gff	chrI	6009221	6011313	Yes	Yes	Yes	No	No	No	No
MRPS22	mrps22	ENSGACG00000005634	ENSGACT00000007459	Nmt-ribo		not_applicable	direct n-mt	yes	gff	chrI	2231780	2234112	Yes	Yes	Yes	No	No	No	No
MRPS23	mrps23	ENSGACG00000000421	ENSGACT00000000542	Nmt-ribo		not_applicable	direct n-mt	yes	gff	chrI	20629573	20633838	Yes	Yes	Yes	No	No	No	No
COX7A1	cox7a1	ENSGACG00000004963	ENSGACT00000006567	subunit	CIV	nu_noncore	non-n-mt	yes	gff	chrI	878337	879331	No	Yes	No	Yes	Yes	Yes	Yes
ATP5F1B	atp5f1b	ENSGACG00000013952	ENSGACT00000018465	subunit	CV	nu_core	direct n-mt	yes	gff	chrI	27378197	27381363	Yes	Yes	Yes	Yes	Yes	Yes	Yes
ATP5PF	atp5pf	ENSGACG00000015085	ENSGACT00000019935	subunit	CV	nu_noncore	direct n-mt	yes	gff	chrI	22757010	22758201	Yes	Yes	No	Yes	Yes	Yes	Yes
SDHAF2	sdhaf2	ENSGACG00000015595	ENSGACT00000020607	assembly_factor	CII	not_applicable	indirect n-mt	yes	gff	chrII	9720972	9723929	Yes	Yes	No	No	No	No	No
CEP89	cep89	ENSGACG00000014864	ENSGACT00000019665	assembly_factor	CIV	not_applicable	indirect n-mt	yes	gff	chrII	5721317	5734791	Yes	Yes	Yes	No	No	No	No
CMC2	cmc2	ENSGACG00000015977	ENSGACT00000021123	assembly_factor	CIV	not_applicable	indirect n-mt	yes	gff	chrII	12688281	12689195	No	Yes	No	No	No	No	No
EPRS1	eprs	ENSGACG00000014823	ENSGACT00000019613	cyto-ARS		not_applicable	non-n-mt	yes	gff	chrII	5492858	5508338	Yes	Yes	Yes	No	No	No	No
KARS1	kars	ENSGACG00000015749	ENSGACT00000020828	cyto-ARS		not_applicable	direct n-mt	yes	gff	chrII	10955382	10962279	Yes	Yes	Yes	No	No	No	No
CARS1	cars	ENSGACG00000017279	ENSGACT00000022869	cyto-ARS		not_applicable	non-n-mt	yes	gff_fishname	chrII	21963545	21974558	Yes	Yes	Yes	No	No	No	No
RPL12	rpl12	ENSGACG00000017491	ENSGACT00000023161	cyto-ribo		not_applicable	non-n-mt	yes	gff	chrII	22741330	22744195	Yes	Yes	Yes	No	No	No	No
RPL13	rpl13	ENSGACG00000015752	ENSGACT00000020830	cyto-ribo		not_applicable	non-n-mt	yes	gff	chrII	10970834	10973206	Yes	Yes	Yes	No	No	No	No
RPS17	rps17	ENSGACG00000017042	ENSGACT00000022549	cyto-ribo		not_applicable	non-n-mt	yes	gff	chrII	20009918	20012263	Yes	Yes	Yes	No	No	No	No
KARS1	kars	ENSGACG00000015749	ENSGACT00000020828	Nmt-ARS		not_applicable	direct n-mt	yes	gff	chrII	10955382	10962279	Yes	Yes	Yes	No	No	No	No
MRPL16	mrpl16	ENSGACG00000015363	ENSGACT00000020299	Nmt-ribo		not_applicable	direct n-mt	yes	gff	chrII	8205899	8207580	Yes	Yes	Yes	No	No	No	No
MRPL46	mrpl46	ENSGACG00000014786	ENSGACT00000019567	Nmt-ribo		not_applicable	direct n-mt	yes	gff	chrII	5391198	5395084	Yes	Yes	Yes	No	No	No	No
MRPS11	mrps11	ENSGACG00000014791	ENSGACT00000019571	Nmt-ribo		not_applicable	direct n-mt	yes	gff	chrII	5396095	5398332	Yes	Yes	Yes	No	No	No	No
NDUFS3	ndufs3	ENSGACG00000017384	ENSGACT00000023018	subunit	CI	nu_core	direct n-mt	yes	gff	chrII	22432362	22434278	Yes	Yes	Yes	Yes	Yes	Yes	Yes
UQCRFS1	uqcrfs1	ENSGACG00000014155	ENSGACT00000018730	subunit	CIII	nu_noncore	direct n-mt	yes	gff	chrII	730489	732669	Yes	Yes	Yes	Yes	Yes	Yes	Yes
COX4I1	cox4i1	ENSGACG00000015963	ENSGACT00000021105	subunit	CIV	nu_noncore	direct n-mt	yes	gff	chrII	12507829	12509172	Yes	Yes	Yes	Yes	Yes	Yes	Yes
COX5A	COX5A	ENSGACG00000014702	ENSGACT00000019453	subunit	CIV	nu_noncore	direct n-mt	yes	gff	chrII	4893130	4895354	Yes	Yes	No	Yes	Yes	Yes	Yes
TTC19	ttc19	ENSGACG00000001524	ENSGACT00000001986	assembly_factor	CIII	not_applicable	indirect n-mt	yes	gff	chrIII	17538605	17540937	Yes	Yes	Yes	No	No	No	No
HIGD1A	higd1a	ENSGACG00000017408	ENSGACT00000023051	assembly_factor	CIV	not_applicable	indirect n-mt	yes	gff	chrIII	13881784	13882819	Yes	Yes	Yes	No	No	No	No
TMEM70	tmem70	ENSGACG00000014583	ENSGACT00000019279	assembly_factor	CV	not_applicable	indirect n-mt	yes	gff	chrIII	5127235	5128780	Yes	Yes	Yes	No	No	No	No
RPL5	RPL5	ENSGACG00000015670	ENSGACT00000020716	cyto-ribo		not_applicable	non-n-mt	yes	gff	chrIII	8843819	8846833	Yes	No	Yes	No	No	No	No
RPS15	rps15	ENSGACG00000015549	ENSGACT00000020550	cyto-ribo		not_applicable	non-n-mt	yes	gff	chrIII	8446265	8447722	Yes	Yes	Yes	No	No	No	No
RPS28	rps28	ENSGACG00000015568	ENSGACT00000020574	cyto-ribo		not_applicable	non-n-mt	yes	gff	chrIII	8479094	8480038	No	Yes	No	No	No	No	No
RPS8	rps8a	ENSGACG00000016489	ENSGACT00000021819	cyto-ribo		not_applicable	non-n-mt	yes	gff	chrIII	10630422	10632532	Yes	Yes	No	No	No	No	No
DARS2	dars2	ENSGACG00000014921	ENSGACT00000019734	Nmt-ARS		not_applicable	direct n-mt	yes	gff	chrIII	6271108	6278036	Yes	Yes	Yes	No	No	No	No
MRPL37	mrpl37	ENSGACG00000014661	ENSGACT00000019390	Nmt-ribo		not_applicable	direct n-mt	yes	gff	chrIII	5323275	5329649	Yes	Yes	Yes	No	No	No	No
MRPS14	mrps14	ENSGACG00000013755	ENSGACT00000018206	Nmt-ribo		not_applicable	direct n-mt	yes	gff	chrIII	1958969	1959585	Yes	Yes	Yes	No	No	No	No
NDUFA12	ndufa12	ENSGACG00000017417	ENSGACT00000023058	subunit	CI	nu_noncore	direct n-mt	yes	gff	chrIII	13902046	13904184	Yes	Yes	Yes	Yes	Yes	Yes	Yes
NDUFA13	ndufa13	ENSGACG00000015203	ENSGACT00000020088	subunit	CI	nu_noncore	direct n-mt	yes	gff	chrIII	7198797	7201290	Yes	Yes	No	Yes	Yes	Yes	Yes
NDUFB3	ndufb3	ENSGACG00000012447	ENSGACT00000016485	subunit	CI	nu_noncore	direct n-mt	yes	gff	chrIII	61576	61935	No	Yes	No	Yes	Yes	Yes	Yes
NDUFV2	ndufv2	ENSGACG00000016646	ENSGACT00000022021	subunit	CI	nu_core	direct n-mt	yes	gff	chrIII	11130493	11135827	Yes	Yes	No	Yes	Yes	Yes	Yes
SDHC	sdhc	ENSGACG00000017685	ENSGACT00000023419	subunit	CII	nu_core	indirect n-mt	yes	gff	chrIII	15390396	15393430	Yes	Yes	Yes	Yes	Yes	Yes	Yes
TMEM126A	tmem126a	ENSGACG00000018089	ENSGACT00000023941	assembly_factor	CI	not_applicable	indirect n-mt	yes	gff	chrIV	11353026	11353620	Yes	Yes	Yes	No	No	No	No
COA6	coa6	ENSGACG00000019202	ENSGACT00000025436	assembly_factor	CIV	not_applicable	indirect n-mt	yes	gff	chrIV	24097946	24098401	No	Yes	No	No	No	No	No
COX18	cox18	ENSGACG00000016224	ENSGACT00000021449	assembly_factor	CIV	not_applicable	indirect n-mt	yes	gff	chrIV	30560	37433	Yes	Yes	No	No	No	No	No
SCO2	sco2	ENSGACG00000000639	ENSGACT00000000824	assembly_factor	CIV	not_applicable	indirect n-mt	yes	gff	chrIV	33939426	33940110	Yes	Yes	No	No	No	No	No
HIGD2A	higd2a	ENSGACG00000018350	ENSGACT00000024308	assembly_factor	Respirasome assembly	not_applicable	indirect n-mt	yes	gff	chrIV	13236566	13237673	Yes	Yes	Yes	No	No	No	No
HARS1	hars	ENSGACG00000019602	ENSGACT00000025962	cyto-ARS		not_applicable	non-n-mt	yes	gff	chrIV	19795151	19802466	Yes	Yes	Yes	No	No	No	No
RPL18A	rpl18a	ENSGACG00000000590	ENSGACT00000000764	cyto-ribo		not_applicable	non-n-mt	yes	gff	chrIV	34107876	34110498	Yes	Yes	Yes	No	No	No	No
RPL26	rpl26	ENSGACG00000018439	ENSGACT00000024425	cyto-ribo		not_applicable	non-n-mt	yes	gff	chrIV	13967127	13970625	Yes	Yes	Yes	No	No	No	No
RPL36A	rpl36a	ENSGACG00000017482	ENSGACT00000023139	cyto-ribo		not_applicable	non-n-mt	yes	gff	chrIV	7458387	7460139	Yes	Yes	Yes	No	No	No	No
RPL39	rpl39	ENSGACG00000017440	ENSGACT00000023087	cyto-ribo		not_applicable	non-n-mt	yes	gff	chrIV	6656413	6657931	No	Yes	No	No	No	No	No
RPS16	rps16	ENSGACG00000020009	ENSGACT00000026487	cyto-ribo		not_applicable	non-n-mt	yes	gff	chrIV	32163416	32166832	Yes	Yes	No	No	No	No	No
MARS2	mars2	ENSGACG00000017489	ENSGACT00000023152	Nmt-ARS		not_applicable	direct n-mt	yes	gff	chrIV	7474078	7476565	Yes	Yes	Yes	No	No	No	No
MRPL11	mrpl11	ENSGACG00000017077	ENSGACT00000022595	Nmt-ribo		not_applicable	direct n-mt	yes	gff	chrIV	5499393	5520623	Yes	Yes	No	No	No	No	No
MRPL18	mrpl18	ENSGACG00000017971	ENSGACT00000023781	Nmt-ribo		not_applicable	direct n-mt	yes	gff	chrIV	10614885	10616443	Yes	Yes	Yes	No	No	No	No
MRPL42	mrpl42	ENSGACG00000018811	ENSGACT00000024917	Nmt-ribo		not_applicable	direct n-mt	yes	gff	chrIV	28649499	28650251	No	Yes	No	No	No	No	No
PTCD3	ptcd3	ENSGACG00000018795	ENSGACT00000024898	Nmt-ribo		not_applicable	indirect n-mt	yes	gff	chrIV	17765243	17773776	Yes	Yes	Yes	No	No	No	No
NDUFA1	ndufa1	ENSGACG00000017434	ENSGACT00000023077	subunit	CI	nu_noncore	direct n-mt	yes	gff	chrIV	6650364	6650807	No	Yes	No	Yes	Yes	Yes	Yes
NDUFA5	ndufa5	ENSGACG00000019248	ENSGACT00000025491	subunit	CI	nu_noncore	direct n-mt	yes	gff	chrIV	22973048	22976467	Yes	Yes	No	Yes	Yes	Yes	Yes
NDUFB2	ndufb2	ENSGACG00000019977	ENSGACT00000026442	subunit	CI	nu_noncore	direct n-mt	yes	gff	chrIV	31927436	31928262	Yes	Yes	Yes	Yes	Yes	Yes	Yes
NDUFS8	ndufs8	ENSGACG00000017764	ENSGACT00000023521	subunit	CI	nu_core	direct n-mt	yes	gff	chrIV	9193544	9196026	Yes	Yes	Yes	Yes	Yes	Yes	Yes
UQCRQ	uqcrq	ENSGACG00000018187	ENSGACT00000024082	subunit	CIII	nu_noncore	direct n-mt	yes	gff	chrIV	11831278	11832407	No	Yes	No	Yes	Yes	Yes	Yes
ATP5F1C	atp5f1c	ENSGACG00000020109	ENSGACT00000026617	subunit	CV	nu_core	direct n-mt	yes	gff	chrIV	32977739	32980770	Yes	Yes	No	Yes	Yes	Yes	Yes
ATP5PO	atp5po	ENSGACG00000018149	ENSGACT00000024029	subunit	CV	nu_noncore	direct n-mt	yes	gff	chrIV	11723957	11727904	Yes	Yes	Yes	Yes	Yes	Yes	Yes
NDUFAF5	ndufaf5	ENSGACG00000019689	ENSGACT00000026074	assembly_factor	CI	not_applicable	indirect n-mt	yes	gff	chrIX	18826761	18830556	Yes	Yes	Yes	No	No	No	No
AIMP1	aimp1	ENSGACG00000017501	ENSGACT00000023165	cyto-ARS		not_applicable	non-n-mt	yes	gff	chrIX	14114579	14125128	Yes	Yes	Yes	No	No	No	No
RPL9	rpl9	ENSGACG00000016153	ENSGACT00000021362	cyto-ribo		not_applicable	non-n-mt	yes	gff	chrIX	1708350	1710085	Yes	Yes	Yes	No	No	No	No
RPS15A	rps15a	ENSGACG00000019181	ENSGACT00000025415	cyto-ribo		not_applicable	non-n-mt	yes	gff	chrIX	6503538	6505752	Yes	Yes	No	No	No	No	No
RPS3A	rps3a	ENSGACG00000017164	ENSGACT00000022718	cyto-ribo		not_applicable	non-n-mt	yes	gff	chrIX	15880231	15883372	Yes	Yes	Yes	No	No	No	No
RPS6	rps6	ENSGACG00000017861	ENSGACT00000023657	cyto-ribo		not_applicable	non-n-mt	yes	gff	chrIX	13441344	13444877	Yes	Yes	Yes	No	No	No	No
AARS2	aars2	ENSGACG00000019994	ENSGACT00000026465	Nmt-ARS		not_applicable	direct n-mt	yes	gff	chrIX	20451896	20468739	Yes	Yes	Yes	No	No	No	No
GATB	gatb	ENSGACG00000017143	ENSGACT00000022687	Nmt-ARS		not_applicable	indirect n-mt	yes	gff	chrIX	15920602	15929813	Yes	Yes	Yes	No	No	No	No
MRPL4	mrpl4	ENSGACG00000019808	ENSGACT00000026223	Nmt-ribo		not_applicable	direct n-mt	yes	gff	chrIX	19682340	19685156	Yes	Yes	Yes	No	No	No	No
MRPL45	mrpl45	ENSGACG00000000656	ENSGACT00000000846	Nmt-ribo		not_applicable	direct n-mt	yes	gff	chrIX	19621394	19625962	Yes	Yes	Yes	No	No	No	No
MRPS28	mrps28	ENSGACG00000019939	ENSGACT00000026391	Nmt-ribo		not_applicable	direct n-mt	yes	gff	chrIX	20505561	20506691	Yes	Yes	Yes	No	No	No	No
NDUFB6	ndufb6	ENSGACG00000017573	ENSGACT00000023273	subunit	CI	nu_noncore	direct n-mt	yes	gff	chrIX	13851490	13853098	Yes	Yes	No	Yes	Yes	Yes	Yes
NDUFB7	ndufb7	ENSGACG00000018831	ENSGACT00000024946	subunit	CI	nu_noncore	direct n-mt	yes	gff	chrIX	7620731	7623043	Yes	Yes	No	Yes	Yes	Yes	Yes
ATP5PD	atp5pd	ENSGACG00000018676	ENSGACT00000024739	subunit	CV	nu_noncore	direct n-mt	yes	gff	chrIX	8399855	8401767	Yes	Yes	Yes	Yes	Yes	Yes	Yes
COX10	cox10	ENSGACG00000003334	ENSGACT00000004382	assembly_factor	CIV	not_applicable	indirect n-mt	yes	gff	chrV	7538218	7559624	Yes	Yes	Yes	No	No	No	No
COX11	cox11	ENSGACG00000010135	ENSGACT00000013415	assembly_factor	CIV	not_applicable	indirect n-mt	yes	gff	chrV	15404138	15405137	Yes	Yes	No	No	No	No	No
COX19	cox19	ENSGACG00000005638	ENSGACT00000007464	assembly_factor	CIV	not_applicable	indirect n-mt	yes	gff	chrV	3787233	3787737	No	Yes	No	No	No	No	No
TACO1	taco1	ENSGACG00000007104	ENSGACT00000009436	assembly_factor	CIV	not_applicable	indirect n-mt	yes	gff	chrV	12266202	12268911	Yes	Yes	No	No	No	No	No
ATPAF2	atpaf2	ENSGACG00000009266	ENSGACT00000012266	assembly_factor	CV	not_applicable	indirect n-mt	yes	gff	chrV	14560547	14562275	Yes	Yes	Yes	No	No	No	No
PPA1	PPA1a	ENSGACG00000002343	ENSGACT00000003072	cyto-ARS		not_applicable	non-n-mt	yes	DIAMOND	chrV	10040449	10043586	Yes	Yes	Yes	No	No	No	No
RPL19	RPL19	ENSGACG00000006059	ENSGACT00000008073	cyto-ribo		not_applicable	non-n-mt	yes	gff	chrV	11006647	11008593	Yes	Yes	Yes	No	No	No	No
RPL38	rpl38	ENSGACG00000003288	ENSGACT00000004327	cyto-ribo		not_applicable	non-n-mt	yes	gff	chrV	8098359	8100565	No	Yes	No	No	No	No	No
MRPL10	mrpl10	ENSGACG00000003841	ENSGACT00000005062	Nmt-ribo		not_applicable	direct n-mt	yes	gff	chrV	6308231	6311049	Yes	Yes	Yes	No	No	No	No
MRPL27	mrpl27	ENSGACG00000015241	ENSGACT00000020137	Nmt-ribo		not_applicable	direct n-mt	yes	gff	chrV	1338855	1339981	Yes	Yes	No	No	No	No	No
MRPL38	mrpl38	ENSGACG00000005154	ENSGACT00000006825	Nmt-ribo		not_applicable	direct n-mt	yes	gff	chrV	4570061	4572627	Yes	No	No	No	No	No	No
MRPL43	mrpl43	ENSGACG00000003498	ENSGACT00000004597	Nmt-ribo		not_applicable	direct n-mt	yes	gff	chrV	7126842	7129176	Yes	Yes	No	No	No	No	No
NDUFB8	ndufb8	ENSGACG00000002420	ENSGACT00000003175	subunit	CI	nu_noncore	direct n-mt	yes	gff	chrV	9963372	9965810	Yes	Yes	Yes	Yes	Yes	Yes	Yes
UQCRC2	uqcrc2b	ENSGACG00000009581	ENSGACT00000012731	subunit	CIII	nu_noncore	direct n-mt	yes	DIAMOND	chrV	14308464	14313226	Yes	Yes	Yes	Yes	Yes	Yes	Yes
COX6B1	cox6b1	ENSGACG00000008583	ENSGACT00000011369	subunit	CIV	nu_noncore	direct n-mt	yes	gff	chrV	13811037	13811848	No	Yes	No	Yes	Yes	Yes	Yes
COX7A2L	cox7a2l	ENSGACG00000002776	ENSGACT00000003641	subunit	CIV	nu_noncore	indirect n-mt	yes	gff	chrV	8976849	8980402	Yes	Yes	Yes	Yes	Yes	Yes	Yes
NDUFA4	ndufa4	ENSGACG00000007080	ENSGACT00000009396	subunit	CIV	nu_noncore	direct n-mt	yes	gff	chrV	12241210	12242688	No	Yes	No	Yes	Yes	Yes	Yes
SDHAF4	sdhaf4	ENSGACG00000003861	ENSGACT00000005078	assembly_factor	CII	not_applicable	indirect n-mt	yes	gff	chrVI	2581344	2581957	Yes	Yes	No	No	No	No	No
LYRM7	lyrm7	ENSGACG00000010635	ENSGACT00000014088	assembly_factor	CIII	not_applicable	indirect n-mt	yes	gff	chrVI	14943516	14944457	Yes	Yes	Yes	No	No	No	No
COX15	cox15	ENSGACG00000007381	ENSGACT00000009828	assembly_factor	CIV	not_applicable	indirect n-mt	yes	gff	chrVI	10151273	10156119	Yes	Yes	Yes	No	No	No	No
COX20	cox20	ENSGACG00000011471	ENSGACT00000015196	assembly_factor	CIV	not_applicable	indirect n-mt	yes	gff	chrVI	16835785	16837283	Yes	Yes	Yes	No	No	No	No
RPS24	rps24	ENSGACG00000008736	ENSGACT00000011563	cyto-ribo		not_applicable	non-n-mt	yes	gff	chrVI	11449186	11452984	Yes	Yes	No	No	No	No	No
RPS27A	rps27a	ENSGACG00000011558	ENSGACT00000015319	cyto-ribo		not_applicable	non-n-mt	yes	gff	chrVI	16967541	16969372	Yes	Yes	Yes	No	No	No	No
MRPL14	mrpl14	ENSGACG00000004984	ENSGACT00000006600	Nmt-ribo		not_applicable	direct n-mt	yes	gff	chrVI	7481720	7482912	Yes	Yes	No	No	No	No	No
MRPL57	mrpl57	ENSGACG00000010947	ENSGACT00000014509	Nmt-ribo		not_applicable	direct n-mt	yes	gff	chrVI	15543952	15544258	Yes	Yes	No	No	No	No	No
CYCS	ENSGACG00000011687	ENSGACG00000011687	ENSGACT00000015494	subunit	Cytochrome C	not_applicable	indirect n-mt	yes	DIAMOND	chrVI	17226650	17227189	Yes	Yes	No	Yes	Yes	Yes	Yes
AIFM1	aifm1	ENSGACG00000020327	ENSGACT00000026909	assembly_factor	CI	not_applicable	indirect n-mt	yes	gff	chrVII	19631449	19643618	Yes	Yes	Yes	No	No	No	No
ECSIT	ecsit	ENSGACG00000000809	ENSGACT00000001038	assembly_factor	CI	not_applicable	indirect n-mt	yes	gff	chrVII	12256922	12270426	Yes	Yes	Yes	No	No	No	No
FOXRED1	foxred1	ENSGACG00000020857	ENSGACT00000027630	assembly_factor	CI	not_applicable	unclassified	yes	gff	chrVII	29555602	29559713	No	No	No	No	No	No	No
RARS1	rars	ENSGACG00000020813	ENSGACT00000027568	cyto-ARS		not_applicable	non-n-mt	yes	gff	chrVII	28163044	28174799	Yes	Yes	Yes	No	No	No	No
RPL23A	rpl23a	ENSGACG00000020625	ENSGACT00000027334	cyto-ribo		not_applicable	non-n-mt	yes	gff	chrVII	24134181	24136257	Yes	Yes	No	No	No	No	No
RPL34	rpl34	ENSGACG00000019593	ENSGACT00000025959	cyto-ribo		not_applicable	non-n-mt	yes	gff	chrVII	7151065	7152699	Yes	Yes	Yes	No	No	No	No
RPS14	rps14	ENSGACG00000020906	ENSGACT00000027697	cyto-ribo		not_applicable	non-n-mt	yes	gff	chrVII	30607508	30609286	Yes	Yes	No	No	No	No	No
RPS4X	rps4x	ENSGACG00000018720	ENSGACT00000024824	cyto-ribo		not_applicable	non-n-mt	yes	gff	chrVII	1222473	1227185	Yes	Yes	Yes	No	No	No	No
MRPL22	mrpl22	ENSGACG00000020826	ENSGACT00000027586	Nmt-ribo		not_applicable	direct n-mt	yes	gff	chrVII	28790554	28792340	Yes	Yes	Yes	No	No	No	No
MRPL48	mrpl48	ENSGACG00000018902	ENSGACT00000025038	Nmt-ribo		not_applicable	direct n-mt	yes	gff	chrVII	2075601	2076938	Yes	Yes	No	No	No	No	No
MRPL52	mrpl52	ENSGACG00000019198	ENSGACT00000025430	Nmt-ribo		not_applicable	direct n-mt	yes	gff	chrVII	3479682	3481275	Yes	Yes	No	No	No	No	No
MRPS17	mrps17	ENSGACG00000020492	ENSGACT00000027150	Nmt-ribo		not_applicable	direct n-mt	yes	gff	chrVII	21820616	21821570	Yes	Yes	Yes	No	No	No	No
NDUFA2	ndufa2	ENSGACG00000020909	ENSGACT00000027701	subunit	CI	nu_noncore	direct n-mt	yes	gff	chrVII	30634543	30636598	Yes	Yes	No	Yes	Yes	Yes	Yes
NDUFS2	ndufs2	ENSGACG00000020006	ENSGACT00000026490	subunit	CI	nu_core	direct n-mt	yes	gff	chrVII	9851551	9858829	Yes	Yes	Yes	Yes	Yes	Yes	Yes
ATP5MG	atp5l	ENSGACG00000020217	ENSGACT00000026757	subunit	CV	nu_noncore	direct n-mt	yes	gff_fishname	chrVII	16814696	16816436	Yes	Yes	Yes	Yes	Yes	Yes	Yes
COA7	coa7	ENSGACG00000014584	ENSGACT00000019282	assembly_factor	CIV	not_applicable	indirect n-mt	yes	gff	chrVIII	20288286	20289881	Yes	Yes	No	No	No	No	No
ATPAF1	atpaf1	ENSGACG00000005332	ENSGACT00000007076	assembly_factor	CV	not_applicable	indirect n-mt	yes	gff	chrVIII	5718585	5722765	Yes	Yes	Yes	No	No	No	No
RPL36	rpl36	ENSGACG00000002088	ENSGACT00000002732	cyto-ribo		not_applicable	non-n-mt	yes	gff	chrVIII	909506	910589	Yes	Yes	Yes	No	No	No	No
RPL5	RPL5	ENSGACG00000004230	ENSGACT00000005589	cyto-ribo		not_applicable	non-n-mt	yes	gff	chrVIII	3494336	3498135	No	No	No	No	No	No	No
UBA52	uba52	ENSGACG00000008021	ENSGACT00000010662	cyto-ribo		not_applicable	non-n-mt	yes	gff	chrVIII	10464199	10465386	Yes	Yes	No	No	No	No	No
PARS2	pars2	ENSGACG00000007240	ENSGACT00000009607	Nmt-ARS		not_applicable	direct n-mt	yes	gff	chrVIII	9284109	9285764	Yes	Yes	Yes	No	No	No	No
MRPL47	mrpl47	ENSGACG00000009992	ENSGACT00000013221	Nmt-ribo		not_applicable	direct n-mt	yes	gff	chrVIII	13844443	13846263	Yes	Yes	Yes	No	No	No	No
NDUFA11	ndufa11	ENSGACG00000002132	ENSGACT00000002780	subunit	CI	nu_noncore	direct n-mt	yes	gff	chrVIII	957738	960966	Yes	Yes	Yes	Yes	Yes	Yes	Yes
NDUFA7	ndufa7	ENSGACG00000008635	ENSGACT00000011419	subunit	CI	nu_noncore	direct n-mt	yes	gff	chrVIII	10962066	10963408	Yes	Yes	No	Yes	Yes	Yes	Yes
NDUFB5	ndufb5	ENSGACG00000009997	ENSGACT00000013243	subunit	CI	nu_noncore	direct n-mt	yes	gff	chrVIII	13846547	13849256	Yes	Yes	Yes	Yes	Yes	Yes	Yes
NDUFS7	ndufs7	ENSGACG00000008341	ENSGACT00000011069	subunit	CI	nu_core	direct n-mt	yes	gff	chrVIII	10730105	10734764	Yes	Yes	Yes	Yes	Yes	Yes	Yes
UQCRH	uqcrh	ENSGACG00000011853	ENSGACT00000015710	subunit	CIII	nu_noncore	non-n-mt	yes	gff	chrVIII	16376724	16378870	No	Yes	No	Yes	Yes	Yes	Yes
ATP5F1D	atp5f1d	ENSGACG00000013005	ENSGACT00000017241	subunit	CV	nu_core	direct n-mt	yes	gff	chrVIII	17881350	17884503	Yes	Yes	Yes	Yes	Yes	Yes	Yes
SDHAF3	sdhaf3	ENSGACG00000000092	ENSGACT00000000113	assembly_factor	CII	not_applicable	indirect n-mt	yes	gff	chrX	1518921	1523740	Yes	Yes	No	No	No	No	No
YARS1	yars	ENSGACG00000008516	ENSGACT00000011336	cyto-ARS		not_applicable	non-n-mt	yes	gff_fishname	chrX	15045281	15049116	Yes	Yes	Yes	No	No	No	No
RPL11	rpl11	ENSGACG00000002118	ENSGACT00000002790	cyto-ribo		not_applicable	non-n-mt	yes	gff	chrX	3617986	3621750	Yes	Yes	No	No	No	No	No
RPL14	rpl14	ENSGACG00000008265	ENSGACT00000010961	cyto-ribo		not_applicable	non-n-mt	yes	gff	chrX	14793997	14797320	Yes	Yes	Yes	No	No	No	No
RPL15	rpl15	ENSGACG00000007961	ENSGACT00000010588	cyto-ribo		not_applicable	non-n-mt	yes	gff	chrX	14241281	14243074	Yes	Yes	Yes	No	No	No	No
RPL30	rpl30	ENSGACG00000003628	ENSGACT00000004771	cyto-ribo		not_applicable	non-n-mt	yes	gff	chrX	7212376	7214211	Yes	Yes	No	No	No	No	No
RPLP1	rplp1	ENSGACG00000003995	ENSGACT00000005262	cyto-ribo		not_applicable	non-n-mt	yes	gff	chrX	8174012	8175378	Yes	Yes	No	No	No	No	No
RPS18	rps18	ENSGACG00000009814	ENSGACT00000012997	cyto-ribo		not_applicable	non-n-mt	yes	gff	chrX	17394356	17396195	Yes	Yes	Yes	No	No	No	No
RPS5	rps5	ENSGACG00000002835	ENSGACT00000003768	cyto-ribo		not_applicable	non-n-mt	yes	gff	chrX	5279283	5282080	Yes	Yes	Yes	No	No	No	No
VARS2	vars2	ENSGACG00000001464	ENSGACT00000001903	Nmt-ARS		not_applicable	direct n-mt	yes	gff	chrX	164510	180410	Yes	Yes	Yes	No	No	No	No
MRPL24	mrpl24	ENSGACG00000004206	ENSGACT00000005561	Nmt-ribo		not_applicable	direct n-mt	yes	gff	chrX	8579496	8581848	Yes	Yes	No	No	No	No	No
MRPL3	mrpl3	ENSGACG00000006011	ENSGACT00000007980	Nmt-ribo		not_applicable	direct n-mt	yes	gff	chrX	10790523	10796084	Yes	Yes	Yes	No	No	No	No
MRPL53	mrpl53	ENSGACG00000003453	ENSGACT00000004532	Nmt-ribo		not_applicable	direct n-mt	yes	gff	chrX	6837996	6840105	Yes	Yes	No	No	No	No	No
MRPL9	mrpl9	ENSGACG00000004192	ENSGACT00000005528	Nmt-ribo		not_applicable	direct n-mt	yes	gff	chrX	8555544	8557644	Yes	Yes	Yes	No	No	No	No
MRPS18B	mrps18b	ENSGACG00000001379	ENSGACT00000001792	Nmt-ribo		not_applicable	direct n-mt	yes	gff	chrX	3	3861	Yes	Yes	Yes	No	No	No	No
MRPS21	mrps21	ENSGACG00000003294	ENSGACT00000004321	Nmt-ribo		not_applicable	direct n-mt	yes	gff	chrX	6561854	6562847	No	Yes	No	No	No	No	No
NDUFB9	ndufb9	ENSGACG00000009532	ENSGACT00000012600	subunit	CI	nu_noncore	direct n-mt	yes	gff	chrX	17002272	17004598	Yes	Yes	No	Yes	Yes	Yes	Yes
NDUFS5	ndufs5	ENSGACG00000002002	ENSGACT00000002607	subunit	CI	nu_noncore	direct n-mt	yes	gff	chrX	3495971	3497627	Yes	Yes	Yes	Yes	Yes	Yes	Yes
NDUFS6	ndufs6	ENSGACG00000009016	ENSGACT00000011927	subunit	CI	nu_noncore	direct n-mt	yes	gff	chrX	15802448	15803726	Yes	Yes	Yes	Yes	Yes	Yes	Yes
NDUFV1	ndufv1	ENSGACG00000004271	ENSGACT00000005686	subunit	CI	nu_core	direct n-mt	yes	gff	chrX	8728660	8734262	Yes	Yes	Yes	Yes	Yes	Yes	Yes
UQCRB	uqcrb	ENSGACG00000005419	ENSGACT00000007184	subunit	CIII	nu_noncore	indirect n-mt	yes	gff	chrX	10037927	10039396	Yes	Yes	Yes	Yes	Yes	Yes	Yes
SCO1	sco1	ENSGACG00000014472	ENSGACT00000019131	assembly_factor	CIV	not_applicable	indirect n-mt	yes	gff	chrXI	16430567	16432614	Yes	Yes	Yes	No	No	No	No
AIMP2	aimp2	ENSGACG00000012190	ENSGACT00000016159	cyto-ARS		not_applicable	non-n-mt	yes	gff	chrXI	12038148	12040668	Yes	Yes	No	No	No	No	No
FARSA	farsa	ENSGACG00000006278	ENSGACT00000008326	cyto-ARS		not_applicable	non-n-mt	yes	gff	chrXI	3501684	3507655	Yes	Yes	Yes	No	No	No	No
RPL23	rpl23	ENSGACG00000000474	ENSGACT00000000615	cyto-ribo		not_applicable	non-n-mt	yes	gff	chrXI	342883	345411	Yes	Yes	No	No	No	No	No
RPL27	rpl27	ENSGACG00000014635	ENSGACT00000019379	cyto-ribo		not_applicable	non-n-mt	yes	gff	chrXI	16134230	16136212	Yes	Yes	No	No	No	No	No
RPL3	rpl3	ENSGACG00000014559	ENSGACT00000019306	cyto-ribo		not_applicable	non-n-mt	yes	gff	chrXI	16156517	16161290	Yes	Yes	Yes	No	No	No	No
RPL3L	RPL3L	ENSGACG00000011890	ENSGACT00000015765	cyto-ribo		not_applicable	non-n-mt	yes	gff	chrXI	11673469	11678135	Yes	Yes	Yes	No	No	No	No
RPS2	rps2	ENSGACG00000011905	ENSGACT00000015805	cyto-ribo		not_applicable	non-n-mt	yes	gff	chrXI	11680754	11682689	Yes	Yes	Yes	No	No	No	No
RPSA	rpsa	ENSGACG00000006018	ENSGACT00000007986	cyto-ribo		not_applicable	non-n-mt	yes	gff	chrXI	3286599	3290361	Yes	Yes	Yes	No	No	No	No
GADD45GIP1	gadd45gip1	ENSGACG00000005000	ENSGACT00000006625	Nmt-ribo		not_applicable	indirect n-mt	yes	gff	chrXI	2892445	2894865	Yes	Yes	No	No	No	No	No
MRPL12	mrpl12	ENSGACG00000010541	ENSGACT00000013958	Nmt-ribo		not_applicable	direct n-mt	yes	gff	chrXI	9065561	9067894	Yes	Yes	Yes	No	No	No	No
MRPS34	mrps34	ENSGACG00000013041	ENSGACT00000017281	Nmt-ribo		not_applicable	direct n-mt	yes	gff	chrXI	13439046	13439946	Yes	Yes	Yes	No	No	No	No
MRPS7	mrps7	ENSGACG00000012264	ENSGACT00000016252	Nmt-ribo		not_applicable	direct n-mt	yes	gff	chrXI	12118197	12119071	Yes	Yes	Yes	No	No	No	No
NDUFA6	ndufa6	ENSGACG00000007237	ENSGACT00000009602	subunit	CI	nu_noncore	direct n-mt	yes	gff	chrXI	4830052	4831354	Yes	Yes	No	Yes	Yes	Yes	Yes
NDUFB10	ndufb10	ENSGACG00000011899	ENSGACT00000015772	subunit	CI	nu_noncore	direct n-mt	yes	gff	chrXI	11678884	11680279	Yes	Yes	Yes	Yes	Yes	Yes	Yes
NDUFAB1	ndufab1b	ENSGACG00000014330	ENSGACT00000018947	subunit	CI	nu_noncore	direct n-mt	yes	gff_fishname	chrXI	15551595	15554118	Yes	Yes	Yes	Yes	Yes	Yes	Yes
COX6A2	ENSGACG00000013583	ENSGACG00000013583	ENSGACT00000017986	subunit	CIV	nu_noncore	direct n-mt	yes	DIAMOND	chrXI	14075448	14076083	Yes	Yes	Yes	Yes	Yes	Yes	Yes
ATP5MC1	atp5mc1	ENSGACG00000005605	ENSGACT00000007430	subunit	CV	nu_core	non-n-mt	yes	gff	chrXI	2122070	2124377	Yes	Yes	Yes	Yes	Yes	Yes	Yes
ATP5MF	atp5mf	ENSGACG00000007796	ENSGACT00000010361	subunit	CV	nu_noncore	direct n-mt	yes	gff	chrXI	5531131	5532282	No	Yes	No	Yes	Yes	Yes	Yes
QARS1	qars	ENSGACG00000002887	ENSGACT00000003799	cyto-ARS		not_applicable	non-n-mt	yes	gff	chrXII	1753700	1759004	Yes	Yes	Yes	No	No	No	No
SARS1	sars	ENSGACG00000004044	ENSGACT00000005373	cyto-ARS		not_applicable	non-n-mt	yes	gff_fishname	chrXII	17731732	17738191	Yes	Yes	Yes	No	No	No	No
RPL10	rpl10	ENSGACG00000013073	ENSGACT00000017343	cyto-ribo		not_applicable	non-n-mt	yes	gff	chrXII	20139050	20141969	Yes	Yes	No	No	No	No	No
AURKAIP1	aurkaip1	ENSGACG00000012359	ENSGACT00000016361	Nmt-ribo		not_applicable	indirect n-mt	yes	gff	chrXII	4785071	4786010	Yes	Yes	Yes	No	No	No	No
MRPL49	MRPL49	ENSGACG00000013127	ENSGACT00000017390	Nmt-ribo		not_applicable	non-n-mt	yes	gff	chrXII	19837870	19838565	No	No	No	No	No	No	No
MRPS25	mrps25	ENSGACG00000002961	ENSGACT00000003890	Nmt-ribo		not_applicable	direct n-mt	yes	gff	chrXII	1947523	1948779	Yes	Yes	No	No	No	No	No
COX4I2	cox4i2	ENSGACG00000004286	ENSGACT00000005679	subunit	CIV	nu_noncore	direct n-mt	yes	gff	chrXII	17115502	17119074	Yes	Yes	Yes	Yes	Yes	Yes	Yes
ATP5PB	atp5pb	ENSGACG00000007599	ENSGACT00000010150	subunit	CV	nu_noncore	direct n-mt	yes	gff	chrXII	10937977	10941145	Yes	Yes	No	Yes	Yes	Yes	Yes
NDUFAF2	ndufaf2	ENSGACG00000007120	ENSGACT00000009453	assembly_factor	CI	not_applicable	indirect n-mt	yes	gff	chrXIII	6223693	6235937	Yes	Yes	Yes	No	No	No	No
TARS1	tars	ENSGACG00000004921	ENSGACT00000006639	cyto-ARS		not_applicable	non-n-mt	yes	gff_fishname	chrXIII	2462245	2475692	Yes	Yes	Yes	No	No	No	No
RPL35	rpl35	ENSGACG00000003574	ENSGACT00000004693	cyto-ribo		not_applicable	non-n-mt	yes	gff	chrXIII	588928	590810	Yes	Yes	No	No	No	No	No
RPL6	rpl6	ENSGACG00000004055	ENSGACT00000005336	cyto-ribo		not_applicable	non-n-mt	yes	gff	chrXIII	1516467	1519832	Yes	Yes	No	No	No	No	No
GATC	gatc	ENSGACG00000008973	ENSGACT00000011875	Nmt-ARS		not_applicable	indirect n-mt	yes	gff	chrXIII	8959521	8960905	Yes	Yes	Yes	No	No	No	No
MRPL41	mrpl41	ENSGACG00000003642	ENSGACT00000004788	Nmt-ribo		not_applicable	direct n-mt	yes	gff	chrXIII	498972	499377	Yes	Yes	Yes	No	No	No	No
MRPS27	mrps27	ENSGACG00000006548	ENSGACT00000008694	Nmt-ribo		not_applicable	direct n-mt	yes	gff	chrXIII	5088889	5095267	Yes	Yes	Yes	No	No	No	No
MRPS30	mrps30	ENSGACG00000013789	ENSGACT00000018247	Nmt-ribo		not_applicable	direct n-mt	yes	gff	chrXIII	17305188	17308158	Yes	Yes	Yes	No	No	No	No
NDUFS4	ndufs4	ENSGACG00000004614	ENSGACT00000006111	subunit	CI	nu_noncore	direct n-mt	yes	gff	chrXIII	1937915	1950276	Yes	Yes	No	Yes	Yes	Yes	Yes
COX6A1	cox6a1	ENSGACG00000012630	ENSGACT00000016736	subunit	CIV	nu_noncore	direct n-mt	yes	gff	chrXIII	14692848	14694846	Yes	Yes	Yes	Yes	Yes	Yes	Yes
COX7C	cox7c	ENSGACG00000010223	ENSGACT00000013522	subunit	CIV	nu_noncore	direct n-mt	yes	gff	chrXIII	10233907	10235316	No	Yes	No	Yes	Yes	Yes	Yes
SURF1	surf1	ENSGACG00000015983	ENSGACT00000021134	assembly_factor	CIV	not_applicable	indirect n-mt	yes	gff	chrXIV	3132871	3135207	Yes	Yes	Yes	No	No	No	No
NARS1	nars	ENSGACG00000000648	ENSGACT00000000836	cyto-ARS		not_applicable	non-n-mt	yes	gff_fishname	chrXIV	15690166	15698251	Yes	Yes	Yes	No	No	No	No
RPL28	rpl28	ENSGACG00000016089	ENSGACT00000021270	cyto-ribo		not_applicable	non-n-mt	yes	gff	chrXIV	3543736	3544613	Yes	Yes	No	No	No	No	No
RPL37	rpl37	ENSGACG00000016123	ENSGACT00000021311	cyto-ribo		not_applicable	non-n-mt	yes	gff	chrXIV	3559120	3561303	No	Yes	No	No	No	No	No
RPL7A	RPL7A	ENSGACG00000015957	ENSGACT00000021114	cyto-ribo		not_applicable	non-n-mt	yes	gff	chrXIV	3130234	3132395	Yes	Yes	Yes	No	No	No	No
MRPS2	mrps2	ENSGACG00000015913	ENSGACT00000021042	Nmt-ribo		not_applicable	direct n-mt	yes	gff	chrXIV	2570433	2573012	Yes	Yes	Yes	No	No	No	No
NDUFA8	ndufa8	ENSGACG00000017341	ENSGACT00000022950	subunit	CI	nu_noncore	direct n-mt	yes	gff	chrXIV	7767531	7772663	Yes	Yes	Yes	Yes	Yes	Yes	Yes
UQCR10	uqcr10	ENSGACG00000016938	ENSGACT00000022419	subunit	CIII	nu_noncore	direct n-mt	yes	gff	chrXIV	6850493	6850896	No	Yes	No	Yes	Yes	Yes	Yes
COX5B	COX5B	ENSGACG00000001929	ENSGACT00000002516	subunit	CIV	nu_noncore	direct n-mt	yes	gff	chrXIV	119397	120623	Yes	Yes	No	Yes	Yes	Yes	Yes
ATP5F1A	atp5f1a	ENSGACG00000016142	ENSGACT00000021355	subunit	CV	nu_core	direct n-mt	yes	gff	chrXIV	3622563	3626116	Yes	Yes	Yes	Yes	Yes	Yes	Yes
AARS1	aars	ENSGACG00000002667	ENSGACT00000003522	cyto-ARS		not_applicable	unclassified	yes	gff_fishname	chrXIX	2378062	2384842	No	No	No	No	No	No	No
RPL27A	RPL27A	ENSGACG00000006523	ENSGACT00000008661	cyto-ribo		not_applicable	non-n-mt	yes	gff	chrXIX	16679312	16681068	Yes	Yes	No	No	No	No	No
RPL4	rpl4	ENSGACG00000004968	ENSGACT00000006634	cyto-ribo		not_applicable	non-n-mt	yes	gff	chrXIX	17840798	17844523	Yes	Yes	Yes	No	No	No	No
RPS13	rps13	ENSGACG00000006703	ENSGACT00000008935	cyto-ribo		not_applicable	non-n-mt	yes	gff	chrXIX	16382790	16385798	Yes	Yes	No	No	No	No	No
YARS2	yars2	ENSGACG00000003720	ENSGACT00000004925	Nmt-ARS		not_applicable	direct n-mt	yes	gff	chrXIX	19580160	19582802	Yes	Yes	Yes	No	No	No	No
MRPL23	mrpl23	ENSGACG00000011130	ENSGACT00000014751	Nmt-ribo		not_applicable	direct n-mt	yes	gff	chrXIX	11030933	11057686	No	No	No	No	No	No	No
MRPS35	mrps35	ENSGACG00000003757	ENSGACT00000004942	Nmt-ribo		not_applicable	direct n-mt	yes	gff	chrXIX	19452591	19457683	Yes	Yes	Yes	No	No	No	No
NDUFA9	ndufa9a	ENSGACG00000013731	ENSGACT00000018212	subunit	CI	nu_noncore	direct n-mt	yes	gff_fishname	chrXIX	5578909	5583863	Yes	Yes	No	Yes	Yes	Yes	Yes
NDUFAF1	ndufaf1	ENSGACG00000012192	ENSGACT00000016160	assembly_factor	CI	not_applicable	direct n-mt	yes	gff	chrXV	12503364	12506367	Yes	Yes	Yes	No	No	No	No
COX16	cox16	ENSGACG00000012111	ENSGACT00000016057	assembly_factor	CIV	not_applicable	indirect n-mt	yes	gff	chrXV	12334287	12336858	Yes	Yes	Yes	No	No	No	No
WARS1	WARS	ENSGACG00000009413	ENSGACT00000012468	cyto-ARS		not_applicable	non-n-mt	yes	gff_fishname	chrXV	7583774	7586900	Yes	Yes	Yes	No	No	No	No
RPL13A	rpl13a	ENSGACG00000009310	ENSGACT00000012336	cyto-ribo		not_applicable	non-n-mt	yes	gff	chrXV	7386980	7389659	Yes	Yes	Yes	No	No	No	No
IARS2	iars2	ENSGACG00000013305	ENSGACT00000017626	Nmt-ARS		not_applicable	direct n-mt	yes	gff	chrXV	15155979	15166170	Yes	Yes	Yes	No	No	No	No
QRSL1	qrsl1	ENSGACG00000013299	ENSGACT00000017613	Nmt-ARS		not_applicable	indirect n-mt	yes	gff	chrXV	15171795	15176490	Yes	Yes	Yes	No	No	No	No
MRPL33	mrpl33	ENSGACG00000012910	ENSGACT00000017088	Nmt-ribo		not_applicable	direct n-mt	yes	gff	chrXV	14483326	14485587	No	Yes	No	No	No	No	No
MRPL35	mrpl35	ENSGACG00000008269	ENSGACT00000010949	Nmt-ribo		not_applicable	direct n-mt	yes	gff	chrXV	5829157	5830663	Yes	Yes	Yes	No	No	No	No
MRPS26	mrps26	ENSGACG00000004920	ENSGACT00000006517	Nmt-ribo		not_applicable	direct n-mt	yes	gff	chrXV	1645615	1647226	Yes	Yes	Yes	No	No	No	No
DMAC2L	dmac2l	ENSGACG00000011836	ENSGACT00000015689	subunit	CV	nu_noncore	direct n-mt	yes	gff	chrXV	11989877	11992085	Yes	Yes	No	Yes	Yes	Yes	Yes
ATP5IF1	atp5if1b	ENSGACG00000009305	ENSGACT00000012293	subunit	CV	nu_noncore	non-n-mt	yes	gff_fishname	chrXV	7384864	7385884	Yes	Yes	Yes	Yes	Yes	Yes	Yes
COX17	cox17	ENSGACG00000001415	ENSGACT00000001836	assembly_factor	CIV	not_applicable	indirect n-mt	yes	gff	chrXVI	18152714	18153000	No	Yes	No	No	No	No	No
PNKD	pnkd	ENSGACG00000007119	ENSGACT00000009464	assembly_factor	CIV	not_applicable	indirect n-mt	yes	gff	chrXVI	14069165	14074467	Yes	Yes	Yes	No	No	No	No
TMEM177	tmem177	ENSGACG00000007813	ENSGACT00000010376	assembly_factor	CIV	not_applicable	indirect n-mt	yes	gff	chrXVI	15379656	15382018	Yes	Yes	Yes	No	No	No	No
DARS1	dars	ENSGACG00000007146	ENSGACT00000009658	cyto-ARS		not_applicable	non-n-mt	yes	gff_fishname	chrXVI	14078716	14099365	Yes	Yes	Yes	No	No	No	No
RPL24	rpl24	ENSGACG00000003250	ENSGACT00000004280	cyto-ribo		not_applicable	non-n-mt	yes	gff	chrXVI	7587774	7589983	Yes	Yes	No	No	No	No	No
RPL8	rpl8	ENSGACG00000002035	ENSGACT00000002668	cyto-ribo		not_applicable	non-n-mt	yes	gff	chrXVI	3467171	3469617	Yes	Yes	Yes	No	No	No	No
NDUFA10	ndufa10	ENSGACG00000008479	ENSGACT00000011256	subunit	CI	nu_noncore	direct n-mt	yes	gff	chrXVI	17575964	17581079	Yes	Yes	Yes	Yes	Yes	Yes	Yes
NDUFS1	ndufs1	ENSGACG00000004321	ENSGACT00000005725	subunit	CI	nu_core	direct n-mt	yes	gff	chrXVI	9549992	9554465	Yes	Yes	Yes	Yes	Yes	Yes	Yes
ATP5MC2	ENSGACG00000004591	ENSGACG00000004591	ENSGACT00000006077	subunit	CV	nu_noncore	direct n-mt	yes	DIAMOND	chrXVI	9920535	9921934	Yes	Yes	Yes	Yes	Yes	Yes	Yes
ACAD9	acad9	ENSGACG00000011107	ENSGACT00000014725	assembly_factor	CI	not_applicable	indirect n-mt	yes	gff	chrXVII	17279893	17286991	Yes	Yes	Yes	No	No	No	No
NDUFAF3	ndufaf3	ENSGACG00000001193	ENSGACT00000001550	assembly_factor	CI	not_applicable	indirect n-mt	yes	gff	chrXVII	8748699	8749756	Yes	Yes	No	No	No	No	No
MARS1	mars	ENSGACG00000006474	ENSGACT00000008583	cyto-ARS		not_applicable	non-n-mt	yes	gff	chrXVII	5895443	5910540	Yes	Yes	Yes	No	No	No	No
IARS1	iars	ENSGACG00000007055	ENSGACT00000009452	cyto-ARS		not_applicable	non-n-mt	yes	gff_fishname	chrXVII	6361753	6398310	Yes	Yes	Yes	No	No	No	No
RPL22	rpl22	ENSGACG00000004372	ENSGACT00000005792	cyto-ribo		not_applicable	non-n-mt	yes	gff	chrXVII	2440465	2442986	Yes	Yes	Yes	No	No	No	No
RPL29	rpl29	ENSGACG00000007041	ENSGACT00000009359	cyto-ribo		not_applicable	non-n-mt	yes	gff	chrXVII	6358405	6359814	No	Yes	No	No	No	No	No
RPLP0	rplp0	ENSGACG00000008496	ENSGACT00000011328	cyto-ribo		not_applicable	non-n-mt	yes	gff	chrXVII	13530692	13532617	Yes	Yes	Yes	No	No	No	No
RPLP2	rplp2	ENSGACG00000005189	ENSGACT00000006914	cyto-ribo		not_applicable	non-n-mt	yes	gff	chrXVII	3932936	3933636	Yes	Yes	No	No	No	No	No
RPS10	rps10	ENSGACG00000004926	ENSGACT00000006535	cyto-ribo		not_applicable	non-n-mt	yes	gff	chrXVII	3540067	3542126	Yes	Yes	No	No	No	No	No
RPS23	rps23	ENSGACG00000003895	ENSGACT00000005137	cyto-ribo		not_applicable	non-n-mt	yes	gff	chrXVII	1905862	1907619	Yes	Yes	Yes	No	No	No	No
RPS26	rps26	ENSGACG00000000741	ENSGACT00000000955	cyto-ribo		not_applicable	non-n-mt	yes	gff	chrXVII	10026647	10027357	Yes	Yes	No	No	No	No	No
MRPL20	mrpl20	ENSGACG00000001134	ENSGACT00000001475	Nmt-ribo		not_applicable	direct n-mt	yes	gff	chrXVII	8843259	8844345	Yes	Yes	No	No	No	No	No
MRPS16	mrps16	ENSGACG00000001715	ENSGACT00000002243	Nmt-ribo		not_applicable	direct n-mt	yes	gff	chrXVII	6968884	6970982	Yes	Yes	Yes	No	No	No	No
MRPS33	mrps33	ENSGACG00000011418	ENSGACT00000015125	Nmt-ribo		not_applicable	direct n-mt	yes	gff	chrXVII	17970122	17970608	Yes	Yes	No	No	No	No	No
SDHB	si:dkey-31b16.7	ENSGACG00000001112	ENSGACT00000001467	subunit	CII	nu_noncore	indirect n-mt	yes	DIAMOND	chrXVII	8840155	8844687	Yes	Yes	Yes	Yes	Yes	Yes	Yes
CYC1	cyc1	ENSGACG00000003610	ENSGACT00000004777	subunit	CIII	nu_noncore	direct n-mt	yes	gff	chrXVII	1523943	1527024	Yes	Yes	Yes	Yes	Yes	Yes	Yes
UQCRC1	uqcrc1	ENSGACG00000009682	ENSGACT00000012805	subunit	CIII	nu_noncore	direct n-mt	yes	gff	chrXVII	15420853	15426442	Yes	Yes	Yes	Yes	Yes	Yes	Yes
COX6C	cox6c	ENSGACG00000000016	ENSGACT00000000022	subunit	CIV	nu_noncore	direct n-mt	yes	gff	chrXVII	190117	190812	No	Yes	No	Yes	Yes	Yes	Yes
NDUFAF4	ndufaf4	ENSGACG00000006177	ENSGACT00000008190	assembly_factor	CI	not_applicable	indirect n-mt	yes	gff	chrXVIII	3376891	3377719	Yes	Yes	Yes	No	No	No	No
NDUFAF7	ndufaf7	ENSGACG00000011895	ENSGACT00000015766	assembly_factor	CI	not_applicable	indirect n-mt	yes	gff	chrXVIII	12575440	12578621	Yes	Yes	Yes	No	No	No	No
FAU	faua	ENSGACG00000012791	ENSGACT00000016985	cyto-ribo		not_applicable	non-n-mt	yes	gff	chrXVIII	14478335	14479611	Yes	Yes	Yes	No	No	No	No
RPL7L1	rpl7l1	ENSGACG00000004217	ENSGACT00000005586	cyto-ribo		not_applicable	non-n-mt	yes	gff	chrXVIII	402992	405259	Yes	Yes	No	No	No	No	No
RPS12	rps12	ENSGACG00000010916	ENSGACT00000014484	cyto-ribo		not_applicable	non-n-mt	yes	gff	chrXVIII	10923995	10926591	Yes	Yes	Yes	No	No	No	No
RPS29	rps29	ENSGACG00000012858	ENSGACT00000017024	cyto-ribo		not_applicable	non-n-mt	yes	gff	chrXVIII	14700816	14701687	No	Yes	No	No	No	No	No
RPS7	rps7	ENSGACG00000011913	ENSGACT00000015810	cyto-ribo		not_applicable	non-n-mt	yes	gff	chrXVIII	12621959	12625768	Yes	Yes	Yes	No	No	No	No
RARS2	rars2	ENSGACG00000008226	ENSGACT00000010913	Nmt-ARS		not_applicable	direct n-mt	yes	gff	chrXVIII	7456976	7462270	Yes	Yes	Yes	No	No	No	No
MRPL19	mrpl19	ENSGACG00000009248	ENSGACT00000012237	Nmt-ribo		not_applicable	direct n-mt	yes	gff	chrXVIII	8918748	8920748	Yes	Yes	Yes	No	No	No	No
MRPS10	mrps10	ENSGACG00000008859	ENSGACT00000011712	Nmt-ribo		not_applicable	direct n-mt	yes	gff	chrXVIII	8402181	8403786	Yes	Yes	Yes	No	No	No	No
MRPS18A	mrps18a	ENSGACG00000013370	ENSGACT00000017703	Nmt-ribo		not_applicable	direct n-mt	yes	gff	chrXVIII	15554725	15556709	Yes	Yes	Yes	No	No	No	No
NDUFB1	ndufb1	ENSGACG00000008410	ENSGACT00000011137	subunit	CI	nu_noncore	non-n-mt	yes	gff	chrXVIII	7633329	7633938	No	Yes	No	Yes	Yes	Yes	Yes
COX7A2	cox7a2	ENSGACG00000011811	ENSGACT00000015654	subunit	CIV	nu_noncore	direct n-mt	yes	gff	chrXVIII	12374184	12375745	No	Yes	No	Yes	Yes	Yes	Yes
NDUFAF6	ndufaf6	ENSGACG00000017747	ENSGACT00000023493	assembly_factor	CI	not_applicable	indirect n-mt	yes	gff	chrXX	311239	314967	Yes	Yes	Yes	No	No	No	No
CMC1	cmc1	ENSGACG00000006355	ENSGACT00000008428	assembly_factor	CIV	not_applicable	indirect n-mt	yes	gff	chrXX	13480604	13485310	Yes	Yes	Yes	No	No	No	No
VARS1	vars	ENSGACG00000009601	ENSGACT00000012703	cyto-ARS		not_applicable	non-n-mt	yes	gff	chrXX	8110679	8118971	Yes	Yes	Yes	No	No	No	No
RPL18	rpl18	ENSGACG00000011547	ENSGACT00000015335	cyto-ribo		not_applicable	non-n-mt	yes	gff	chrXX	6987595	6990479	Yes	Yes	Yes	No	No	No	No
RPS19	rps19	ENSGACG00000003476	ENSGACT00000004580	cyto-ribo		not_applicable	non-n-mt	yes	gff	chrXX	1539534	1543201	Yes	Yes	No	No	No	No	No
RPS9	rps9	ENSGACG00000010761	ENSGACT00000015145	cyto-ribo		not_applicable	non-n-mt	yes	gff	chrXX	7085006	7086414	Yes	Yes	Yes	No	No	No	No
LARS2	lars2	ENSGACG00000007099	ENSGACT00000009455	Nmt-ARS		not_applicable	direct n-mt	yes	gff	chrXX	11426933	11447578	Yes	Yes	Yes	No	No	No	No
DAP3	dap3	ENSGACG00000011859	ENSGACT00000015730	Nmt-ribo		not_applicable	indirect n-mt	yes	gff	chrXX	6633744	6638034	Yes	Yes	Yes	No	No	No	No
MRPL13	mrpl13	ENSGACG00000007061	ENSGACT00000009369	Nmt-ribo		not_applicable	direct n-mt	yes	gff	chrXX	11584816	11590359	Yes	Yes	Yes	No	No	No	No
MRPL17	mrpl17	ENSGACG00000003236	ENSGACT00000004244	Nmt-ribo		not_applicable	direct n-mt	yes	gff	chrXX	1363079	1364212	Yes	Yes	Yes	No	No	No	No
MRPL32	mrpl32	ENSGACG00000005754	ENSGACT00000007605	Nmt-ribo		not_applicable	direct n-mt	yes	gff	chrXX	14463807	14466838	Yes	Yes	Yes	No	No	No	No
MRPL51	mrpl51	ENSGACG00000010193	ENSGACT00000013486	Nmt-ribo		not_applicable	direct n-mt	yes	gff	chrXX	7775154	7776369	Yes	Yes	Yes	No	No	No	No
MRPS15	mrps15	ENSGACG00000013792	ENSGACT00000018249	Nmt-ribo		not_applicable	direct n-mt	yes	gff	chrXX	2111312	2112841	Yes	Yes	No	No	No	No	No
SDHA	sdha	ENSGACG00000005763	ENSGACT00000007724	subunit	CII	nu_core	indirect n-mt	yes	gff	chrXX	14453043	14458198	Yes	Yes	Yes	Yes	Yes	Yes	Yes
EEF1E1	eef1e1	ENSGACG00000002324	ENSGACT00000003035	cyto-ARS		not_applicable	non-n-mt	yes	gff	chrXXI	8022798	8027706	Yes	Yes	Yes	No	No	No	No
GARS1	gars	ENSGACG00000003410	ENSGACT00000004524	cyto-ARS		not_applicable	direct n-mt	yes	gff	chrXXI	12148869	12154320	Yes	Yes	Yes	No	No	No	No
RPL21	rpl21	ENSGACG00000003110	ENSGACT00000004082	cyto-ribo		not_applicable	non-n-mt	yes	gff	chrXXI	11708504	11710286	Yes	Yes	Yes	No	No	No	No
RPL22L1	rpl22l1	ENSGACG00000012539	ENSGACT00000016612	cyto-ribo		not_applicable	non-n-mt	yes	gff	chrXXI	16831361	16832753	Yes	Yes	Yes	No	No	No	No
RPL7	rpl7	ENSGACG00000002767	ENSGACT00000003646	cyto-ribo		not_applicable	non-n-mt	yes	gff	chrXXI	10779398	10782304	Yes	Yes	Yes	No	No	No	No
RPS20	RPS20	ENSGACG00000001940	ENSGACT00000002539	cyto-ribo		not_applicable	non-n-mt	yes	gff	chrXXI	6183531	6185042	Yes	Yes	No	No	No	No	No
GARS1	gars	ENSGACG00000003410	ENSGACT00000004524	Nmt-ARS		not_applicable	direct n-mt	yes	gff	chrXXI	12148869	12154320	Yes	Yes	Yes	No	No	No	No
MRPL15	mrpl15	ENSGACG00000004336	ENSGACT00000005736	Nmt-ribo		not_applicable	direct n-mt	yes	gff	chrXXI	13809828	13811636	Yes	Yes	Yes	No	No	No	No
NDUFB4	ndufb4	ENSGACG00000002553	ENSGACT00000003355	subunit	CI	nu_noncore	direct n-mt	yes	gff	chrXXI	10018622	10019774	Yes	Yes	Yes	Yes	Yes	Yes	Yes
HCCS	hccsb	ENSGACG00000000951	ENSGACT00000001241	subunit	Cytochrome C	not_applicable	indirect n-mt	yes	gff_fishname	chrXXI	3391143	3393510	Yes	Yes	Yes	Yes	Yes	Yes	Yes
