## Supplementary material for "Parallel and lineage-dependent mitonuclear evolution in threespine stickleback": Table S3

### Sheet: Divergence_summary
Table S3. Summary of coding-sequence divergence across mitochondrial-associated
Gene_class	Metric	n_genes	Median	Q1	Q3
Genome-wide nuclear background	dN	17965	0.0008	0	0.0032
Genome-wide nuclear background	dS	17965	0.01	0.0023	0.0217
Genome-wide nuclear background	dN/dS	13462	0.059565	0	0.238365
mtOXPHOS	dN	13	0.0045	0	0.0095
mtOXPHOS	dS	13	0.0687	0.0556	0.0876
mtOXPHOS	dN/dS	13	0.05022	0.0001	0.12068
nuOXPHOS subunits	dN	59	0	0	0.002
nuOXPHOS subunits	dS	59	0.0098	0	0.0249
nuOXPHOS subunits	dN/dS	32	0	0	0.070045
OXPHOS assembly factors	dN	37	0	0	0.003
OXPHOS assembly factors	dS	37	0.0092	0	0.0238
OXPHOS assembly factors	dN/dS	24	0.035425	0	0.191947
Cyto-RPs	dN	67	0	0	0
Cyto-RPs	dS	67	0.0069	0	0.0181
Cyto-RPs	dN/dS	38	0	0	0
Nmt-RPs	dN	58	0	0	0.002775
Nmt-RPs	dS	58	0.00805	0	0.025575
Nmt-RPs	dN/dS	36	0.010805	0	0.33634
Cyto-ARSs	dN	22	0.0005	0	0.0012
Cyto-ARSs	dS	22	0.0177	0.00865	0.023075
Cyto-ARSs	dN/dS	21	0.04067	0	0.13461
Nmt-ARSs	dN	15	0.0036	0.00095	0.00665
Nmt-ARSs	dS	15	0.0146	0.00455	0.0195
Nmt-ARSs	dN/dS	12	0.2346	0.154847	0.36255
Nuclear core OXPHOS subunits	dN	14	0.0015	0	0.00335
Nuclear core OXPHOS subunits	dS	14	0.0179	0.004175	0.0311
Nuclear core OXPHOS subunits	dN/dS	11	0.05741	0.01468	0.13453
Nuclear noncore OXPHOS subunits	dN	43	0	0	0
Nuclear noncore OXPHOS subunits	dS	43	0.0087	0	0.0228
Nuclear noncore OXPHOS subunits	dN/dS	20	0	0	0
Direct n-mt	dN	133	0	0	0.0026
Direct n-mt	dS	133	0.0097	0	0.021
Direct n-mt	dN/dS	81	0	0	0.19997
Indirect n-mt	dN	819	0.0007	0	0.0029
Indirect n-mt	dS	819	0.0102	0.003	0.023
Indirect n-mt	dN/dS	617	0.05534	0	0.21466
Non-n-mt	dN	17013	0.0008	0	0.0032
Non-n-mt	dS	17013	0.01	0.0023	0.0216
Non-n-mt	dN/dS	12764	0.060255	0	0.240115
