## Supplementary material for "Parallel and lineage-dependent mitonuclear evolution in threespine stickleback": Table S4

### Sheet: Nucleotide_diversity_summary
Table S4. Summary of nucleotide diversity across mitochondrial-associated gene
classes	Metric	n_genes	Median	Q1	Q3
Genome-wide nuclear background	πN	18696	0.000800963	0.000473959	0.00140454
Genome-wide nuclear background	πS	18696	0.00375579	0.00231793	0.00540671
Genome-wide nuclear background	πN/πS	18684	0.24928	0.147713	0.432776
mtOXPHOS	πN	13	0.00115614	0.000943121	0.00137048
mtOXPHOS	πS	13	0.00908457	0.00838364	0.0104794
mtOXPHOS	πN/πS	13	0.130778	0.103789	0.162088
nuOXPHOS subunits	πN	72	0.000487502	0.000353796	0.000910597
nuOXPHOS subunits	πS	72	0.00335188	0.00117129	0.00554218
nuOXPHOS subunits	πN/πS	72	0.198063	0.0940226	0.498145
OXPHOS assembly factors	πN	41	0.000792763	0.000660283	0.00132152
OXPHOS assembly factors	πS	41	0.00419545	0.00227193	0.00743067
OXPHOS assembly factors	πN/πS	41	0.247822	0.110073	0.542221
Cyto-RPs	πN	73	0.000323419	0.000277908	0.000393133
Cyto-RPs	πS	73	0.0030703	0.00174384	0.00605823
Cyto-RPs	πN/πS	73	0.122949	0.0670929	0.251298
Nmt-RPs	πN	60	0.000837113	0.000631197	0.00141739
Nmt-RPs	πS	60	0.00355588	0.00258967	0.00680895
Nmt-RPs	πN/πS	60	0.223303	0.156377	0.427846
Cyto-ARSs	πN	22	0.000805421	0.000584364	0.00108437
Cyto-ARSs	πS	22	0.00447549	0.00384721	0.00587473
Cyto-ARSs	πN/πS	22	0.210011	0.109475	0.279253
Nmt-ARSs	πN	15	0.00106762	0.000957888	0.00124063
Nmt-ARSs	πS	15	0.00321665	0.00235256	0.00376646
Nmt-ARSs	πN/πS	15	0.345153	0.30006	0.424648
Nuclear core OXPHOS subunits	πN	14	0.000606246	0.000431653	0.00070118
Nuclear core OXPHOS subunits	πS	14	0.00557021	0.00343749	0.00729284
Nuclear core OXPHOS subunits	πN/πS	14	0.114352	0.0787922	0.218889
Nuclear noncore OXPHOS subunits	πN	56	0.000487385	0.000345159	0.000917811
Nuclear noncore OXPHOS subunits	πS	56	0.0029746	0.00107384	0.00484308
Nuclear noncore OXPHOS subunits	πN/πS	56	0.208876	0.0975157	0.5841
Direct n-mt	πN	148	0.000736589	0.000405868	0.00126225
Direct n-mt	πS	148	0.00346168	0.0018801	0.0056236
Direct n-mt	πN/πS	148	0.233535	0.127765	0.436104
Indirect n-mt	πN	849	0.000798994	0.000501088	0.00124688
Indirect n-mt	πS	849	0.00407337	0.00253592	0.00550941
Indirect n-mt	πN/πS	849	0.224812	0.138115	0.396914
Non-n-mt	πN	17699	0.000801958	0.000473006	0.00141227
Non-n-mt	πS	17699	0.00374303	0.00231027	0.00539859
Non-n-mt	πN/πS	17687	0.250456	0.14834	0.434088
