## Supplementary material for "Parallel and lineage-dependent mitonuclear evolution in threespine stickleback": Table S5

### Sheet: ERC_summary
Table S5. Evolutionary-rate covariation across mitochondrial-associated nuclear gene classes and OXPHOS complexes.
Gene_set	Nuclear_genes	Mitochondrial_genes	Spearman_rho	CI_lower	CI_upper	Bootstrap_P	Bootstrap_q	Unrestr_P	Unrestr_q	Strat_P	Strat_q
Nmt_OXPHOS_structural	41	13	-0.0573756	-0.284437	0.167801	0.668433	0.908159
OXPHOS_assembly_factors	28	13	-0.222353	-0.323894	0.090871	0.860414	0.921872
Nmt_ribosomal	43	13	0.0163801	-0.19041	0.289145	0.342266	0.908159
Nmt_ARS	15	13	0.139819	-0.05231	0.421452	0.0640936	0.320468
Cyto_ribosomal_control	39	13	-0.175204	-0.367527	0.0405498	0.945105	0.945105
Cyto_ARS_control	21	13	-0.0278733	-0.20281	0.229059	0.472553	0.908159
Direct_nmt	100	13	-0.0626244	-0.23638	0.180367	0.633837	0.908159
Indirect_nmt	692	13	-0.0876018	-0.274484	0.092586	0.827117	0.921872
OXPHOS_core	12	13	0.0276923	-0.147421	0.298916	0.277272	0.908159
OXPHOS_noncore	28	13	-0.118552	-0.274391	0.139552	0.726527	0.908159
OXPHOS_CI	18	7	-0.130498	-0.277197	0.2019	0.663134	0.908159	0.820172	0.820172	0.778632	0.778632
OXPHOS_CII	3	13	0.152217	-0.0264253	0.296299	0.0565943	0.320468	0.143949	0.359871	0.118299	0.295747
OXPHOS_CIII	5	1	0.00126697	-0.166244	0.208145	0.484752	0.908159	0.498275	0.622844	0.463515	0.654956
OXPHOS_CIV	5	3	0.292036	0.110346	0.530045	9.999e-05	0.00149985	0.0184198	0.0920991	0.0395896	0.197948
OXPHOS_CV	9	2	0.0335747	-0.324344	0.444615	0.387461	0.908159	0.409676	0.622844	0.523965	0.654956
Non_nmt	14449	13	0.0638009	-0.167242	0.207606	0.362964
Genomewide_nuclear	15241	13	0.0573756	-0.179281	0.19783	0.40366
