## Supplementary material for "Parallel and lineage-dependent mitonuclear evolution in threespine stickleback": Table S6

### Sheet: PBS_summary
Table S6. Nuclear OXPHOS differentiation and unadjusted and demographic-adjusted
Gene	Complex	Mean_PBS_AK	Mean_PBS_BC	n_raw	Raw_r	Raw_P	Raw_q	n_adjusted	Raw_r_adjusted_subset	Adjusted_r	Adjusted_beta_mt	Partial_R2_mt	Permutation_P	Permutation_q
uqcrc2b	CIII	0.104905	0.171075	19	0.666594	0.00182837	0.131643	19	0.666594	0.574364	0.781758	0.329894	0.0144986	0.588126
ndufa1	CI	0.0930927	0.173228	19	0.551638	0.0143455	0.195835	19	0.551638	0.435846	1.09537	0.189961	0.0216978	0.588126
atp5po	CV	0.127431	0.157152	19	0.50626	0.0269844	0.237769	19	0.50626	0.440173	0.758215	0.193752	0.0342966	0.588126
ndufa12	CI	0.0796217	0.0868914	19	0.504809	0.0274987	0.237769	19	0.504809	0.473295	0.622548	0.224008	0.0477952	0.588126
ndufa11	CI	0.100149	0.149108	19	0.542852	0.0163196	0.195835	19	0.542852	0.438434	0.711978	0.192225	0.0481952	0.588126
cox4i2	CIV	0.0814935	0.144788	19	0.57609	0.00983783	0.195835	19	0.57609	0.454612	0.674892	0.206672	0.0491951	0.588126
ndufb2	CI	0.124851	0.115464	19	0.45339	0.0512238	0.271826	19	0.45339	0.434261	0.626169	0.188583	0.0825917	0.588126
COX5A	CIV	0.0482011	0.12854	19	0.557809	0.013077	0.195835	19	0.557809	0.408004	0.32395	0.166467	0.0915908	0.588126
cox7a2l	CIV	0.127628	0.385148	19	0.566188	0.0115001	0.195835	19	0.566188	0.421809	0.849004	0.177923	0.0928907	0.588126
ndufv2	CI	0.0542126	0.0786401	19	0.498584	0.0297924	0.237769	19	0.498584	0.397971	0.294275	0.158381	0.0930907	0.588126
ndufb4	CI	1.91727	0.738828	19	-0.311187	0.19469	0.341895	19	-0.311187	-0.410512	-2.32479	0.16852	0.10229	0.588126
ndufa7	CI	0.432893	0.542369	19	0.475495	0.0396281	0.237769	19	0.475495	0.412963	2.58525	0.170538	0.10439	0.588126
si:dkey-31b16.7	CII	0.0682349	0.210902	19	0.4009	0.0889325	0.291865	19	0.4009	0.295497	0.855171	0.0873187	0.106189	0.588126
cox7a1	CIV	0.0937588	0.163264	19	0.482192	0.0365493	0.237769	19	0.482192	0.331923	0.442114	0.110173	0.138886	0.69833
uqcrq	CIII	0.646352	0.694045	19	-0.191323	0.432671	0.537109	19	-0.191323	-0.370478	-2.35644	0.137254	0.146885	0.69833
ndufa8	CI	0.151275	0.156604	19	0.403203	0.0869425	0.291865	19	0.403203	0.324138	0.589682	0.105066	0.166183	0.69833
atp5f1a	CV	0.0573368	0.157408	19	0.481935	0.036664	0.237769	19	0.481935	0.298713	0.400807	0.0892293	0.174183	0.69833
ndufa2	CI	0.0916953	0.0935535	19	-0.152105	0.534182	0.582744	19	-0.152105	-0.280926	-0.319245	0.0789196	0.185181	0.69833
uqcrc1	CIII	0.127407	0.13487	19	0.382077	0.10646	0.291865	19	0.382077	0.318529	0.400053	0.101461	0.205979	0.69833
atp5mf	CV	0.0951656	0.27735	19	0.384034	0.104531	0.291865	19	0.384034	0.256602	0.874358	0.0658444	0.217478	0.69833
ndufa5	CI	0.240524	0.172292	19	-0.335945	0.159665	0.31731	19	-0.335945	-0.268498	-0.480624	0.0720913	0.234277	0.69833
atp5f1c	CV	0.0483773	0.10709	19	0.449713	0.0533794	0.271826	19	0.449713	0.268187	0.19739	0.0719244	0.242376	0.69833
ndufb9	CI	0.0533618	0.154147	19	0.383344	0.105208	0.291865	19	0.383344	0.222134	0.235937	0.0493434	0.247075	0.69833
atp5if1b	CV	0.0442873	0.242004	19	0.271668	0.260544	0.390817	19	0.271668	0.214636	0.688499	0.0460686	0.255774	0.69833
cox4i1	CIV	1.02199	0.780836	19	-0.164158	0.50187	0.563694	19	-0.164158	-0.269296	-1.54712	0.0725204	0.266673	0.69833
ndufv1	CI	0.1036	0.157496	19	0.371001	0.117868	0.292637	19	0.371001	0.264518	0.30859	0.0699699	0.267773	0.69833
ndufs4	CI	0.0599038	0.211611	19	0.429246	0.0666566	0.291865	19	0.429246	0.22972	0.369158	0.0527711	0.276372	0.69833
ndufa13	CI	0.0551861	0.18612	19	0.379581	0.108959	0.291865	19	0.379581	0.202925	0.531655	0.0411787	0.294971	0.69833
dmac2l	CV	0.0949854	0.136427	19	0.362886	0.126761	0.297297	19	0.362886	0.244799	0.286517	0.0599267	0.321668	0.69833
atp5pd	CV	1.20639	0.282604	19	-0.312434	0.192813	0.341895	19	-0.312434	-0.2961	-1.28049	0.0876751	0.327467	0.69833
ndufs7	CI	0.229219	0.375791	19	0.376892	0.111698	0.291865	19	0.376892	0.21172	0.555503	0.0448255	0.332867	0.69833
ENSGACG00000011687	Cytochrome C	0.0412807	0.174908	19	0.361785	0.128003	0.297297	19	0.361785	0.181441	0.327934	0.0329207	0.334767	0.69833
sdhc	CII	0.0649837	0.180999	19	0.390601	0.0982394	0.291865	19	0.390601	0.19719	0.461848	0.0388837	0.337066	0.69833
ndufb10	CI	0.167663	0.113068	19	-0.23533	0.332119	0.451181	19	-0.23533	-0.26658	-0.494396	0.0710651	0.345365	0.69833
ndufa10	CI	0.322784	0.38119	19	0.320656	0.180738	0.33367	19	0.320656	0.232325	0.481618	0.053975	0.347065	0.69833
ndufab1b	CI	0.0688512	0.157978	19	0.341609	0.152305	0.31731	19	0.341609	0.194782	0.330626	0.0379401	0.356564	0.69833
sdha	CII	0.451921	0.352833	19	0.141897	0.562273	0.595348	19	0.141897	0.249956	1.00434	0.062478	0.358864	0.69833
atp5f1b	CV	0.0712276	0.137369	19	0.415856	0.0765883	0.291865	19	0.415856	0.219426	0.24324	0.0481476	0.40476	0.758558
ndufs3	CI	0.0587153	0.10483	19	0.444375	0.0566304	0.271826	19	0.444375	0.253769	0.250018	0.0643987	0.423658	0.758558
COX5B	CIV	0.0736361	0.0743191	19	0.173007	0.478764	0.555984	19	0.173007	0.215002	0.195808	0.0462259	0.430657	0.758558
ndufs1	CI	0.0292437	0.164722	19	0.393851	0.0952291	0.291865	19	0.393851	0.152749	0.208389	0.0233321	0.431957	0.758558
cox6c	CIV	0.137849	0.10352	19	0.272462	0.2591	0.390817	19	0.272462	0.293526	0.748473	0.0861573	0.489051	0.824569
ndufs2	CI	1.30391	0.874775	19	0.058757	0.811157	0.846424	19	0.058757	0.180728	0.519037	0.0326626	0.492451	0.824569
ndufa6	CI	0.0848905	0.144495	19	0.375145	0.113503	0.291865	19	0.375145	0.243061	0.380462	0.0590788	0.512549	0.827458
ENSGACG00000004591	CV	0.100135	0.27828	19	0.177424	0.467431	0.551722	19	0.177424	0.118722	0.532766	0.014095	0.528147	0.827458
ENSGACG00000013583	CIV	0.0673693	0.216866	19	0.185328	0.447493	0.546093	19	0.185328	0.119963	0.308161	0.0143911	0.529347	0.827458
ndufs5	CI	0.0592152	0.168602	19	0.405051	0.0853696	0.291865	19	0.405051	0.128793	0.167118	0.0165877	0.540146	0.827458
ndufb6	CI	0.309995	0.375411	19	0.0506137	0.836968	0.850328	19	0.0506137	0.109818	0.166385	0.01206	0.593641	0.852368
ndufa9a	CI	0.334573	0.436082	19	0.226717	0.350624	0.466034	19	0.226717	0.131581	0.49247	0.0173135	0.60474	0.852368
ndufb3	CI	0.00494847	0.00741777	19	-0.0384195	0.875911	0.875911	19	-0.0384195	-0.108316	-0.014307	0.0117324	0.608839	0.852368
atp5mc1	CV	0.0965105	0.145943	19	0.30621	0.202302	0.346804	19	0.30621	0.116554	0.248303	0.0135847	0.618338	0.852368
cox6b1	CIV	0.146353	0.194532	19	0.281929	0.24225	0.390817	19	0.281929	0.159266	0.473742	0.0253655	0.621038	0.852368
ndufb1	CI	0.0168788	0.0799662	19	0.333391	0.163062	0.31731	19	0.333391	0.0989116	0.126014	0.00978351	0.627437	0.852368
ndufs8	CI	0.444428	0.285269	19	0.0501263	0.838518	0.850328	19	0.0501263	-0.104674	-0.262613	0.0109568	0.663034	0.884045
ndufb7	CI	0.104125	0.245442	19	0.219486	0.366608	0.471353	19	0.219486	0.0782104	0.109681	0.00611687	0.70063	0.900542
hccsb	Cytochrome C	0.0369688	0.910303	19	0.161509	0.50889	0.563694	19	0.161509	0.0701586	0.354976	0.00492223	0.710829	0.900542
uqcrh	CIII	0.0662551	0.276476	19	0.338721	0.156028	0.31731	19	0.338721	0.0761636	0.147229	0.00580089	0.712929	0.900542
cox6a1	CIV	0.138686	0.909523	19	0.165393	0.498613	0.563694	19	0.165393	0.0598108	0.336357	0.00357734	0.766123	0.935666
atp5f1d	CV	0.0774036	0.187285	19	0.351408	0.140134	0.315301	19	0.351408	0.0571685	0.0785361	0.00326823	0.775222	0.935666
atp5pb	CV	0.131347	0.190382	19	0.257639	0.286925	0.421603	19	0.257639	0.064321	0.0949667	0.0041372	0.779722	0.935666
uqcr10	CIII	0.0373526	0.194925	19	0.30214	0.208672	0.349405	19	0.30214	0.0466763	0.0703584	0.00217868	0.817518	0.951791
atp5pf	CV	0.0628622	0.123516	19	0.335608	0.160111	0.31731	19	0.335608	0.063209	0.0582276	0.00399538	0.821018	0.951791
uqcrb	CIII	0.0938868	0.171282	19	0.19252	0.429742	0.537109	19	0.19252	-0.0474039	-0.0893933	0.00224713	0.832817	0.951791
cox7c	CIV	0.102821	0.239939	19	0.224265	0.355998	0.466034	19	0.224265	-0.0338636	-0.0770163	0.00114674	0.864014	0.972015
ndufb5	CI	0.0732855	0.141304	19	0.278427	0.248398	0.390817	19	0.278427	-0.0387345	-0.03645	0.00150036	0.89801	0.991371
ndufb8	CI	0.0584756	0.15911	19	0.180845	0.458746	0.550495	19	0.180845	0.0194688	0.0313379	0.000379036	0.923808	0.991371
ndufs6	CI	0.0778089	0.173522	19	0.241898	0.318402	0.449509	19	0.241898	-0.0136389	-0.0294622	0.000186021	0.952605	0.991371
cyc1	CIII	0.0525784	0.119639	19	0.237188	0.328205	0.451181	19	0.237188	-0.0100774	-0.0143836	0.000101554	0.964604	0.991371
cox7a2	CIV	0.048996	0.220332	19	0.321805	0.179092	0.33367	19	0.321805	0.00853987	0.0113003	7.29294e-05	0.965003	0.991371
atp5l	CV	0.253371	0.405042	19	0.147988	0.545435	0.586139	19	0.147988	0.00720451	0.0281921	5.19049e-05	0.974303	0.991371
uqcrfs1	CIII	0.0734242	0.210987	19	0.275788	0.253098	0.390817	19	0.275788	0.00550452	0.00785825	3.02997e-05	0.977602	0.991371
ndufa4	CIV	0.0704629	0.118192	19	0.253594	0.294825	0.424548	19	0.253594	0.000821537	0.000995646	6.74923e-07	0.9977	0.9977
