## Supplementary material for "Parallel and lineage-dependent mitonuclear evolution in threespine stickleback": Table S7

### Sheet: Regional_deltaAF
Table S7. Regional freshwater–marine allele-frequency shifts at representative SNPs in nuclear OXPHOS genes.
Gene	Chromosome	Position	Focal_allele	Marine_AF_AK	Marine_AF_BC	Freshwater_median_AF_AK	Freshwater_median_AF_BC	Median_deltaAF_AK	Median_deltaAF_BC
atp5f1a	chrXIV	3623588	C	0.716876	0.658228	0.80531	0.844918	0.088434	0.18669
atp5f1b	chrI	27379942	T	0.522059	0.467532	0.694737	0.879578	0.172678	0.412046
atp5f1c	chrIV	32979641	T	0.614481	0.418919	0.633333	0.525341	0.018852	0.106422
atp5f1d	chrVIII	17884386	C	0.461022	0.58	0.514184	0.77689	0.053162	0.19689
atp5if1b	chrXV	7384900	C	0.962049	0.89011	1	0.96788	0.037951	0.07777
atp5l	chrVII	16814726	T	0.994792	0.99	1	1	0.005208	0.01
atp5mc1	chrXI	2123628	C	0.988327	0.926829	1	1	0.011673	0.073171
atp5mf	chrXI	5531702	G	0.945988	0.869159	1	1	0.054012	0.130841
atp5pb	chrXII	10938493	G	0.926154	0.768519	1	1	0.073846	0.231481
atp5pd	chrIX	8400934	G	0.938462	0.714286	1	1	0.061538	0.285714
atp5pf	chrI	22757026	G	0.803279	0.788136	0.818182	0.912882	0.014903	0.124745
atp5po	chrIV	11725801	C	0.388316	0.609195	0.948718	0.782823	0.560402	0.173628
cox4i1	chrII	12508082	T	0	0.011364	0.9375	0.765709	0.9375	0.754345
cox4i2	chrXII	17117200	C	0.996904	0.986486	1	1	0.003096	0.013514
cox5a	chrII	4893554	A	0.828333	0.815534	0.889262	0.979402	0.060929	0.163867
cox5b	chrXIV	119443	A	1	0.983333	1	1	0	0.016667
cox6a1	chrXIII	14693165	G	0.996694	0.980952	1	1	0.003306	0.019048
cox6b1	chrV	13811839	A	0.643357	0.5125	0.684211	0.632757	0.040854	0.120257
cox6c	chrXVII	190125	C	0.629496	0.691176	0.813084	0.948511	0.183588	0.257335
cox7a1	chrI	878358	G	0.816444	0.612903	0.879032	0.970442	0.062588	0.35754
cox7a2	chrXVIII	12375741	A	1	0.989583	1	1	0	0.010417
cox7a2l	chrV	8976912	C	0.854369	0.871795	0.888889	1	0.03452	0.128205
cox7c	chrXIII	10233925	G	0.991342	0.991736	1	1	0.008658	0.008264
cyc1	chrXVII	1524864	C	0.957938	0.95	0.993007	1	0.035069	0.05
dmac2l	chrXV	11989905	G	0.831373	0.764151	0.945455	1	0.114082	0.235849
ensgacg00000004591	chrXVI	9921589	C	0.603352	0.825688	0.583082	0.619144	-0.02027	-0.206544
ensgacg00000011687	chrVI	17227162	C	0.991087	0.987654	1	1	0.008913	0.012346
ensgacg00000013583	chrXI	14075465	C	0.794595	0.787879	0.923706	1	0.129111	0.212121
hccsb	chrXXI	3392957	T	0.986364	0.901235	0.897106	0.009148	-0.089258	-0.892087
ndufa1	chrIV	6650535	C	0.967273	0.954955	1	1	0.032727	0.045045
ndufa10	chrXVI	17577992	A	0.748148	0.78481	0.835052	0.976378	0.086904	0.191568
ndufa11	chrVIII	958706	G	0.734584	0.770115	0.834711	1	0.100127	0.229885
ndufa12	chrIII	13902558	C	0.829918	0.752475	0.897527	0.975883	0.067609	0.223408
ndufa13	chrIII	7198835	C	0.962006	1	1	1	0.037994	0
ndufa2	chrVII	30636567	C	0.998279	0.979798	1	1	0.001721	0.020202
ndufa4	chrXI	8086890	T	0.021212	0.020408	0.861702	0.702435	0.84049	0.682027
ndufa5	chrIV	22974639	T	1	0.987013	1	1	0	0.012987
ndufa6	chrXI	4830134	G	0.935018	0.985915	0.977876	1	0.042858	0.014085
ndufa7	chrVIII	10962957	C	0.881173	0.950617	1	1	0.118827	0.049383
ndufa8	chrXIV	7767580	C	0.546945	0.848485	0.759124	0.97561	0.212179	0.127125
ndufa9a	chrXIX	5582408	A	0.998035	0.983871	1	1	0.001965	0.016129
ndufab1b	chrXI	15552841	C	0.592988	0.597561	0.686275	0.781955	0.093287	0.184394
ndufb1	chrXVIII	7633850	T	0.948315	0.928571	0.967033	1	0.018718	0.071429
ndufb10	chrXI	11680028	G	0.978462	0.933333	1	0.995868	0.021538	0.062535
ndufb2	chrIV	31927965	G	0.899836	0.979167	0.992366	1	0.09253	0.020833
ndufb3	chrIII	61895	A	0.940819	0.849057	0.992395	1	0.051576	0.150943
ndufb4	chrXXI	10019512	G	0	0.5	0.982456	1	0.982456	0.5
ndufb5	chrVIII	13846658	A	0.810764	0.641304	0.886792	0.984415	0.076028	0.343112
ndufb6	chrIX	13851653	A	0.99689	0.965116	1	1	0.00311	0.034884
ndufb7	chrIX	7620764	C	0.998527	0.990741	0.880597	0.539289	-0.11793	-0.451452
ndufb8	chrV	9963872	A	0.91223	0.758242	0.991379	1	0.079149	0.241758
ndufb9	chrX	17002290	G	0.998339	0.977528	1	1	0.001661	0.022472
ndufs1	chrXVI	9552382	C	0.800892	0.794872	0.704762	0.666667	-0.09613	-0.128205
ndufs2	chrVII	9857476	G	0.074236	0.181818	0.990909	1	0.916673	0.818182
ndufs3	chrII	22432471	G	0.943101	0.920792	0.97931	0.988095	0.036209	0.067303
ndufs4	chrXIII	1938010	T	0.925676	0.956044	1	1	0.074324	0.043956
ndufs5	chrX	3497484	C	0.915929	0.72043	0.944828	0.967442	0.028899	0.247012
ndufs6	chrX	15803698	T	0.906452	0.942857	0.970149	1	0.063697	0.057143
ndufs7	chrVIII	10731817	G	0.998534	0.967033	0.659722	0.412699	-0.338812	-0.554334
ndufs8	chrIV	9195996	A	1	0.904762	0.264151	0.472648	-0.735849	-0.432114
ndufv1	chrX	8730631	T	0.796296	0.906542	1	1	0.203704	0.093458
ndufv2	chrIII	11133395	C	0.998563	0.990654	1	1	0.001437	0.009346
sdha	chrXX	14457421	A	0.02682	0.162791	0.469512	0.772397	0.442692	0.609606
sdhc	chrIII	15391182	A	0.437186	0.424658	0.562874	0.484455	0.125688	0.059797
si_dkey-31b16	chrXVII	8840627	T	0.917665	0.967742	0.942529	0.996552	0.024864	0.0288095
uqcr10	chrXIV	6850876	A	0.98546	1	1	1	0.01454	0
uqcrb	chrX	10038917	G	0.99449	0.976471	1	1	0.00551	0.023529
uqcrc1	chrXVII	15423477	A	0.795888	0.647887	0.88	0.968809	0.084112	0.320922
uqcrc2b	chrV	14311851	A	0.568254	0.636364	0.860759	0.942392	0.292505	0.306028
uqcrfs1	chrII	732090	A	0.92449	0.964286	0.989362	1	0.064872	0.035714
uqcrh	chrVIII	16378273	G	0.860825	0.9375	0.904762	0.981	0.043937	0.0434995
uqcrq	chrIV	11831338	G	0	0.367089	0.641667	0.910529	0.641667	0.54344
Established and recently colonized populations: ten candidate genes
Gene	Established_deltaAF_AK	Recent_deltaAF_AK	Established_deltaAF_BC	Recent_deltaAF_BC
atp5po	0.566043	0.335494	-0.013932	0.228068
cox4i1	0.994186	0.390323	0.789901	0.0012105
hccsb	-0.162581	-0.023264	-0.89288	0.0939105
ndufa4	0.865407	0.647266	0.768741	0.00654
ndufb4	0.989305	0.729885	0.5	-0.212566
ndufs2	0.925764	0.39088	0.818182	0.638337
ndufs7	-0.3516	-0.217889	-0.68899	0.032967
ndufs8	-0.745831	-0.282468	-0.571064	0.088659
sdha	0.826475	0.405438	0.677463	-0.162791
uqcrq	0.66487	0.522222	0.584282	-0.367089
Table S7. Regional freshwater–marine allele-frequency shifts at representative SNPs in nuclear OXPHOS genes.
Each of the 72 nuclear OXPHOS genes is represented by one shared SNP and the same focal nucleotide in Alaska (AK) and British Columbia (BC). Chromosome and Position identify the SNP in the nuclear reference assembly.
Marine_AF_AK and Marine_AF_BC are focal-allele frequencies in the RS and SAY regional marine reference populations, respectively. Freshwater_median_AF_AK and Freshwater_median_AF_BC are medians across all 11 AK and 14 BC freshwater populations, including recently colonized populations.
Median_deltaAF is the regional freshwater median minus the corresponding marine-reference frequency. Candidate is TRUE when the absolute median shift is at least 0.5 in either region. Ten genes meet this criterion.
Same_direction reproduces regional sign concordance. Representative SNP selection prioritizes concordant nonzero signs and then maximizes the smaller absolute regional median shift. Concordance across these selected SNPs is descriptive and does not provide an independent binomial test of parallelism.
The candidate-only subsection provides the established/recent regional median shifts used in Figure 5C. Counts are eight established and three recent AK populations, and twelve established and two recent BC populations. Each shift uses the corresponding regional marine reference.
The established/recent comparison across ten preselected candidate genes is descriptive: Pearson r=0.93781495, P=6.066519e-5 in AK; r=-0.07889625, P=0.8284847 in BC. These are gene-level regional summaries, not individual-population correlations.
Focal nucleotide identities were restored by exact SNP matching; all 1,341 overlapping population-frequency records matched the Figure 5 data. Full corrected 32-column summaries, including selection scores, depths and population counts, are retained in analysis_archive/TableS7__Complete_corrected_summary.tsv.

### Sheet: Established_recent
Established and recently colonized populations: ten candidate genes
Gene	Established_deltaAF_AK	Recent_deltaAF_AK	Established_deltaAF_BC	Recent_deltaAF_BC
atp5po	0.566043	0.335494	-0.013932	0.228068
cox4i1	0.994186	0.390323	0.789901	0.0012105
hccsb	-0.162581	-0.023264	-0.89288	0.0939105
ndufa4	0.865407	0.647266	0.768741	0.00654
ndufb4	0.989305	0.729885	0.5	-0.212566
ndufs2	0.925764	0.39088	0.818182	0.638337
ndufs7	-0.3516	-0.217889	-0.68899	0.032967
ndufs8	-0.745831	-0.282468	-0.571064	0.088659
sdha	0.826475	0.405438	0.677463	-0.162791
uqcrq	0.66487	0.522222	0.584282	-0.367089
