## Supplementary material for "Parallel and lineage-dependent mitonuclear evolution in threespine stickleback": Table S8

### Sheet: GLM_summary
Table S8. Geographic and mitochondrial-lineage associations of nuclear OXPHOS
OXPHOS gene	n_SNPs_geo	n_q05_geo	n_effect20_geo	n_candidates_geo	min_q_geo	max_AF_range_geo	n_SNPs_mt	n_q05_mt	n_effect20_mt	n_candidates_mt	min_q_mt	max_AF_diff_mt
si_dkey-31b16	864	93	6	5	2.31533e-73	0.753425	862	17	2	0	0.000944159	0.302025
ndufs1	2172	234	13	5	2.12183e-72	0.662931	2186	67	10	0	0.000230225	0.493969
ndufv1	1457	173	4	3	3.25732e-90	1	1476	36	2	0	0.000659447	0.396465
atp5f1a	1656	265	7	2	9.35401e-74	0.713235	1655	83	5	0	0.000631328	0.305047
hccsb	705	104	5	2	4.56366e-71	0.727495	666	34	4	0	0.000230225	0.586502
ndufa10	845	99	6	2	1.16441e-69	0.648066	733	25	8	1	0.000944159	0.503281
atp5pd	398	50	2	2	4.77184e-68	0.73669	421	16	2	0	0.000200847	0.326324
cox5b	268	25	1	1	9.26911e-74	0.630137	255	6	0	0	0.000944159	0.110048
ndufb9	525	66	2	1	2.31533e-73	0.352941	525	22	1	0	0	0.289174
ndufs5	305	46	1	1	2.31533e-73	0.362319	301	12	2	0	0.000944159	0.400565
ndufs7	657	70	5	1	1.1802e-72	0.295742	657	19	5	0	0.000944159	0.446816
ndufa2	315	29	1	1	1.22463e-72	0.227127	311	3	0	0	0.000944159	0.0568182
cyc1	921	127	2	1	2.12183e-72	0.223222	921	20	2	0	0.000944159	0.252278
sdhc	442	44	2	1	1.30601e-71	0.338633	453	20	4	0	0.000944159	0.443247
atp5f1b	1555	167	10	1	4.15322e-70	0.714071	1559	45	10	0	0.000944159	0.572111
uqcrq	246	18	3	1	7.03202e-70	0.817455	245	4	1	0	0.000997162	0.495379
atp5f1d	477	63	4	1	1.6734e-69	0.828911	476	16	3	0	0.000944159	0.301741
ndufs2	1337	149	5	1	2.19764e-69	0.673665	1314	32	5	0	0.000944159	0.778422
uqcrc2b	1316	169	9	1	3.80213e-69	0.512891	1316	41	8	0	0.000944159	0.467168
ndufb2	277	37	1	1	4.77184e-68	0.600707	288	10	1	0	0.00143121	0.326565
ndufa1	209	21	1	1	4.77184e-68	0.975692	210	7	1	0	0.000944159	0.296137
cox7a2l	341	32	1	1	4.77184e-68	0.68709	346	13	0	0	0.000944159	0.183193
ndufb10	513	48	2	1	4.77184e-68	0.705192	513	9	1	0	0.000944159	0.231023
ndufb8	576	66	1	0	2.31924e-76	0.344389	546	17	1	0	0.000944159	0.409677
ndufs4	524	75	2	0	2.66532e-72	0.39448	525	11	1	0	0.000944159	0.275186
ndufs8	626	84	2	0	2.20547e-71	0.48096	626	12	1	0	0.000944159	0.257352
ndufa8	516	70	2	0	2.5394e-71	0.53918	516	13	2	0	0.000944159	0.660656
uqcrc1	1432	165	4	0	2.5394e-71	0.626387	1452	41	5	0	0.000642756	0.51082
uqcrb	333	36	1	0	2.70507e-71	0.412518	333	2	1	0	0.000944159	0.321465
ndufb7	360	48	1	0	2.92972e-71	0.292255	360	10	1	0	0.000944159	0.553603
ndufa13	431	51	0	0	3.9984e-71	0.123339	432	8	1	0	0.000944159	0.22541
ndufa5	348	42	0	0	3.9984e-71	0.14053	348	9	0	0	0.000944159	0.0506073
ndufb5	573	77	2	0	4.49513e-71	0.332474	573	14	3	0	0.000944159	0.354839
ndufb6	381	49	0	0	4.56366e-71	0.0656006	381	9	0	0	0.000944159	0.0368272
atp5po	634	66	3	0	1.40939e-70	0.437549	574	14	0	0	0.000944159	0.188155
uqcrfs1	752	91	0	0	2.12712e-70	0.169066	764	23	3	0	0.000944159	0.529261
atp5mc1	410	53	1	0	3.67238e-70	0.425547	411	13	1	0	0.000944159	0.456167
ndufa4	219	26	2	0	6.72449e-70	0.288729	192	7	3	0	1.77062e-05	0.360588
sdha	1723	155	13	0	8.12624e-70	0.587574	1609	46	19	0	7.08723e-19	0.516044
ndufv2	732	80	0	0	9.46369e-70	0.0291262	732	19	0	0	0.000944159	0.0240642
atp5f1c	791	78	1	0	1.36579e-69	0.308153	783	31	2	0	0.000944159	0.412685
ndufs3	699	90	3	0	2.46551e-69	0.383426	719	24	2	0	0.000944159	0.458888
ndufa11	423	52	2	0	3.80213e-69	0.241319	423	13	0	0	0.000944159	0.191349
ndufb1	174	17	0	0	3.93112e-69	0.0590303	174	5	0	0	2.45555e-27	0.0284939
cox7a1	251	22	1	0	4.60812e-69	0.23161	251	8	3	0	0.000944159	0.380471
ndufa7	327	53	0	0	1.6886e-68	0.0632141	327	15	0	0	0.000646758	0.0244499
ndufa6	389	46	1	0	2.45817e-68	0.277987	390	12	1	0	0.000944159	0.223792
uqcrh	270	34	3	0	2.49323e-68	0.42625	269	8	2	0	0.000944159	0.783235
atp5pb	755	84	2	0	4.21983e-68	0.209228	755	18	2	0	0.000944159	0.350073
atp5pf	321	43	0	0	4.33429e-68	0.0878163	321	15	0	0	2.45555e-27	0.151804
ndufab1b	468	57	2	0	4.56152e-68	0.369504	468	23	4	1	0.000944159	0.596643
cox5a	448	43	0	0	4.57795e-68	0.122792	450	18	2	0	0.000944159	0.445466
cox4i1	507	51	4	0	4.77184e-68	0.566933	507	10	7	0	0.000944159	0.623518
ndufa12	437	36	1	0	4.77184e-68	0.250763	436	14	2	0	0.000944159	0.425031
ndufb3	288	41	0	0	4.77184e-68	0.0534492	288	8	0	0	0.000609747	0.0663507
cox6b1	263	39	0	0	4.77184e-68	0.0729768	264	12	1	0	0.000944159	0.233336
ensgacg00000011687	312	43	0	0	4.77184e-68	0.0286438	312	9	0	0	0.000944159	0.0192308
atp5l	308	32	1	0	4.77184e-68	0.235343	308	6	1	0	0.000944159	0.434298
ndufs6	339	31	0	0	4.77184e-68	0.18967	336	14	5	1	0.000944159	0.453539
ensgacg00000013583	306	45	2	0	4.77184e-68	0.531334	306	19	1	0	0.000944159	0.351329
atp5mf	279	30	0	0	4.77184e-68	0.0466813	279	8	0	0	0.000944159	0.0149585
cox4i2	498	54	0	0	4.77184e-68	0.115385	484	26	0	0	3.90758e-22	0.12
cox7c	189	25	1	0	4.77184e-68	0.408684	189	6	0	0	0.000944159	0.117493
cox6a1	335	36	3	0	4.77184e-68	0.676088	335	13	1	0	3.3776e-29	0.730415
uqcr10	198	27	0	0	4.77184e-68	0.016129	198	5	0	0	0.000944159	0.00394477
dmac2l	622	84	1	0	4.77184e-68	0.210927	624	17	1	0	0.000944159	0.435007
ensgacg00000004591	417	42	1	0	4.77184e-68	0.203672	417	10	1	0	0.000944159	0.644113
cox6c	102	23	1	0	4.77184e-68	0.206053	154	6	1	0	0.000944159	0.323838
cox7a2	246	26	0	0	4.77184e-68	0.157233	246	8	0	0	0.000944159	0.063306
ndufb4	387	48	1	0	4.77184e-68	0.585033	387	11	1	0	0.000944159	0.357168
atp5if1b	326	39	2	0	4.51698e-67	0.477076	328	12	2	0	0.00095151	0.422392
ndufa9a	1016	11	0	0	4.98436e-67	0.0494977	943	6	0	0	0.000755843	0.0276873
