## Supplementary material for "Parallel and lineage-dependent mitonuclear evolution in threespine stickleback": Table S9

### Sheet: Lineage_similarity
Table S9. Within- and between-mitochondrial-lineage similarity of nuclear OXPHOS allele-frequency profiles.
Scope	Gene	n_SNPs	n_populations	n_lineages	n_within_pairs	n_between_pairs	Mean_within	Mean_between	Within_minus_between	Permutation_P	Permutation_q
all	ndufb4	387	19	4	45	126	0.0660913	0.125829	-0.0597377	0.02	0.708
all	ndufa4	261	19	4	45	126	0.071342	0.121688	-0.050346	0.031	0.708
all	ndufab1b	468	19	4	45	126	0.795423	1.00771	-0.212287	0.038	0.708
all	ndufs2	1398	19	4	45	126	0.131099	0.176455	-0.0453555	0.049	0.708
all	atp5l	309	19	4	45	126	0.810213	1.02301	-0.212801	0.05	0.708
all	cox6a1	336	19	4	45	126	0.706666	0.914915	-0.20825	0.059	0.708
all	atp5pd	483	19	4	45	126	0.40391	0.523358	-0.119448	0.085	0.750857
all	cox5a	450	19	4	45	126	0.864818	1.03517	-0.170349	0.085	0.750857
all	ndufs5	318	19	4	45	126	0.673467	0.813471	-0.140004	0.105	0.750857
all	uqcrh	270	19	4	45	126	0.733738	0.857881	-0.124143	0.109	0.750857
all	ndufb7	360	19	4	45	126	0.304187	0.428874	-0.124687	0.123	0.750857
all	ndufa12	441	19	4	45	126	0.890489	0.986946	-0.0964569	0.144	0.750857
all	cox7a2	246	19	4	45	126	0.866842	0.907415	-0.0405739	0.146	0.750857
all	ndufa10	1051	19	4	45	126	0.572931	0.63503	-0.0620991	0.165	0.750857
all	sdhc	510	19	4	45	126	0.896919	0.970498	-0.0735785	0.17	0.750857
all	uqcr10	198	19	4	45	126	0.867559	0.903375	-0.0358161	0.191	0.750857
all	ndufa8	516	19	4	45	126	0.891257	0.984432	-0.0931745	0.192	0.750857
all	sdha	1986	19	4	45	126	0.677576	0.760993	-0.0834171	0.195	0.750857
all	atp5f1b	1593	19	4	45	126	0.894732	0.942181	-0.0474489	0.199	0.750857
all	ndufs6	372	19	4	45	126	0.953681	1.01698	-0.0632976	0.213	0.750857
all	cox7a1	252	19	4	45	126	0.833475	0.921734	-0.088259	0.219	0.750857
all	cox4i1	507	19	4	45	126	0.246256	0.327905	-0.0816492	0.264	0.837818
all	ndufs1	2190	19	4	45	126	0.921127	0.954894	-0.033767	0.271	0.837818
all	atp5po	639	19	4	45	126	0.876316	0.920839	-0.0445229	0.293	0.837818
all	uqcrq	246	19	4	45	126	0.377521	0.448739	-0.0712187	0.305	0.837818
all	cox6c	237	19	4	45	126	0.487989	0.539181	-0.0511919	0.314	0.837818
all	atp5mc1	411	19	4	45	126	0.904673	0.941848	-0.037175	0.318	0.837818
all	hccsb	843	19	4	45	126	0.493377	0.524643	-0.0312651	0.335	0.837818
all	uqcrc2b	1362	19	4	45	126	0.727764	0.74488	-0.0171159	0.351	0.837818
all	dmac2l	624	19	4	45	126	0.83206	0.846817	-0.0147563	0.355	0.837818
all	atp5pf	321	19	4	45	126	1.00266	1.0021	0.000561495	0.377	0.837818
all	ensgacg00000004591	417	19	4	45	126	0.86417	0.863843	0.000327265	0.377	0.837818
all	ndufa13	432	19	4	45	126	0.923886	0.930018	-0.00613175	0.384	0.837818
all	ndufv2	732	19	4	45	126	0.83895	0.842008	-0.0030588	0.412	0.844258
all	ndufb8	576	19	4	45	126	0.80822	0.814379	-0.00615874	0.426	0.844258
all	ndufv1	1482	19	4	45	126	0.842173	0.844461	-0.00228815	0.456	0.844258
all	ndufs7	657	19	4	45	126	0.603051	0.598902	0.00414851	0.46	0.844258
all	atp5pb	756	19	4	45	126	0.438167	0.429962	0.00820453	0.498	0.844258
all	ndufs8	627	19	4	45	126	0.405411	0.401409	0.00400247	0.499	0.844258
all	cox6b1	264	19	4	45	126	0.789583	0.753841	0.0357418	0.505	0.844258
all	ndufs3	723	19	4	45	126	0.98779	0.972871	0.014919	0.526	0.844258
all	ndufs4	525	19	4	45	126	0.854261	0.836242	0.0180183	0.532	0.844258
all	ndufb6	381	19	4	45	126	0.652283	0.63012	0.0221635	0.578	0.844258
all	atp5f1c	882	19	4	45	126	0.92132	0.890532	0.0307879	0.599	0.844258
all	ndufb5	573	19	4	45	126	0.783965	0.754766	0.0291986	0.6	0.844258
all	cox4i2	534	19	4	45	126	0.799055	0.774326	0.024729	0.601	0.844258
all	ndufa11	423	19	4	45	126	0.441737	0.365968	0.0757689	0.61	0.844258
all	atp5mf	279	19	4	45	126	0.62864	0.55545	0.0731905	0.614	0.844258
all	cox7a2l	348	19	4	45	126	0.609894	0.559615	0.0502786	0.615	0.844258
all	ndufb2	321	19	4	45	126	0.989016	0.930039	0.0589775	0.619	0.844258
all	atp5if1b	330	19	4	45	126	0.950636	0.882017	0.0686192	0.623	0.844258
all	atp5f1d	480	19	4	45	126	0.927535	0.879607	0.0479283	0.667	0.844258
all	cox5b	307	19	4	45	126	0.828884	0.803877	0.0250067	0.667	0.844258
all	ndufb1	174	19	4	45	126	0.652486	0.565206	0.0872801	0.67	0.844258
all	ndufb9	525	19	4	45	126	1.01967	0.956367	0.0633077	0.67	0.844258
all	atp5f1a	1656	19	4	45	126	0.923691	0.884306	0.0393851	0.688	0.844258
all	ndufa1	210	19	4	45	126	0.848599	0.780294	0.068305	0.688	0.844258
all	ndufa6	390	19	4	45	126	0.996602	0.931199	0.0654026	0.696	0.844258
all	ndufb10	513	19	4	45	126	1.00923	0.960483	0.0487478	0.698	0.844258
all	cyc1	921	19	4	45	126	0.939971	0.889135	0.050836	0.72	0.844258
all	ndufb3	288	19	4	45	126	0.800985	0.722942	0.0780433	0.721	0.844258
all	ensgacg00000013583	306	19	4	45	126	0.737546	0.65813	0.0794155	0.727	0.844258
all	ndufa9a	1143	19	4	45	126	0.259722	0.217017	0.0427045	0.778	0.873818
all	uqcrc1	1497	19	4	45	126	1.00759	0.951531	0.056059	0.778	0.873818
all	cox7c	189	19	4	45	126	0.817609	0.764094	0.0535159	0.791	0.873818
all	ndufa2	315	19	4	45	126	0.90706	0.852165	0.0548953	0.801	0.873818
all	si_dkey-31b16	864	19	4	45	126	0.971051	0.883156	0.0878944	0.867	0.9216
all	uqcrfs1	777	19	4	45	126	0.89637	0.791093	0.105278	0.885	0.9216
all	ndufa7	339	19	4	45	126	0.487905	0.382507	0.105398	0.886	0.9216
all	ndufa5	348	19	4	45	126	0.845619	0.799237	0.0463826	0.896	0.9216
all	uqcrb	333	19	4	45	126	1.01112	0.86381	0.147311	0.913	0.925859
all	ensgacg00000011687	312	19	4	45	126	0.734388	0.674859	0.059529	0.938	0.938
AK	uqcrh	270	8	3	9	19	0.485744	1.19971	-0.713961	0.018	0.757241
AK	atp5mc1	411	8	3	9	19	0.0758474	0.278397	-0.202549	0.036	0.757241
AK	ndufv2	732	8	3	9	19	0.425002	0.601053	-0.176051	0.063	0.757241
AK	ndufb6	381	8	3	9	19	0.0506682	0.176765	-0.126096	0.08	0.757241
AK	ndufs1	2190	8	3	9	19	0.562869	0.800565	-0.237696	0.092	0.757241
AK	atp5pb	756	8	3	9	19	0.244525	0.433462	-0.188937	0.098	0.757241
AK	atp5po	639	8	3	9	19	0.0843406	0.166382	-0.0820415	0.098	0.757241
AK	cox6c	237	8	3	9	19	0.141487	0.282932	-0.141445	0.098	0.757241
AK	uqcrq	246	8	3	9	19	0.0882739	0.16795	-0.0796761	0.11	0.757241
AK	atp5f1c	882	8	3	9	19	0.859594	1.07453	-0.21494	0.13	0.757241
AK	ndufb1	174	8	3	9	19	0.617138	0.856722	-0.239584	0.144	0.757241
AK	ndufs6	372	8	3	9	19	0.837298	1.08372	-0.24642	0.152	0.757241
AK	uqcrc2b	1362	8	3	9	19	0.479214	0.61009	-0.130876	0.18	0.757241
AK	sdhc	510	8	3	9	19	0.719812	0.876375	-0.156563	0.186	0.757241
AK	cox7a1	252	8	3	9	19	0.925222	1.08189	-0.156665	0.214	0.757241
AK	dmac2l	624	8	3	9	19	0.667513	0.818528	-0.151015	0.214	0.757241
AK	ndufa4	261	8	3	9	19	0.00705601	0.0103938	-0.00333783	0.215	0.757241
AK	cox6b1	264	8	3	9	19	0.671647	0.761549	-0.0899029	0.236	0.757241
AK	atp5mf	279	8	3	9	19	0.464423	0.549033	-0.08461	0.254	0.757241
AK	atp5pd	483	8	3	9	19	0.00115759	0.00166633	-0.000508743	0.269	0.757241
AK	ndufa1	210	8	3	9	19	0.250487	0.29155	-0.041063	0.272	0.757241
AK	cox7a2	246	8	3	9	19	0.634636	0.706538	-0.0719019	0.274	0.757241
AK	ndufb4	387	8	3	9	19	0.00127242	0.001326	-5.35845e-05	0.276	0.757241
AK	ndufs5	318	8	3	9	19	0.716748	0.912511	-0.195763	0.277	0.757241
AK	cox4i1	507	8	3	9	19	0.125111	0.150549	-0.0254374	0.28	0.757241
AK	ndufab1b	468	8	3	9	19	0.774932	0.90626	-0.131327	0.285	0.757241
AK	ndufb2	321	8	3	9	19	0.332866	0.524828	-0.191963	0.289	0.757241
AK	ndufs8	627	8	3	9	19	0.162844	0.19749	-0.0346458	0.304	0.757241
AK	ndufa2	315	8	3	9	19	0.839621	0.876808	-0.0371871	0.305	0.757241
AK	ndufa9a	1143	8	3	9	19	0.250716	0.269436	-0.0187206	0.322	0.7728
AK	ndufa10	1051	8	3	9	19	0.386753	0.411336	-0.0245824	0.334	0.775742
AK	atp5f1d	480	8	3	9	19	0.798963	0.878924	-0.0799606	0.349	0.78525
AK	ndufb7	360	8	3	9	19	0.238171	0.248135	-0.00996355	0.385	0.7884
AK	cox4i2	534	8	3	9	19	0.676817	0.725701	-0.0488842	0.39	0.7884
AK	uqcrfs1	777	8	3	9	19	0.981643	1.01695	-0.0353065	0.398	0.7884
AK	atp5f1a	1656	8	3	9	19	0.862869	0.874237	-0.0113684	0.409	0.7884
AK	cox5a	450	8	3	9	19	0.945321	0.957961	-0.0126402	0.415	0.7884
AK	ndufb5	573	8	3	9	19	0.628583	0.64715	-0.0185677	0.419	0.7884
AK	ndufs3	723	8	3	9	19	0.88174	0.894377	-0.0126369	0.431	0.7884
AK	ndufa12	441	8	3	9	19	0.999695	0.988557	0.0111386	0.438	0.7884
AK	cox7a2l	348	8	3	9	19	0.71168	0.652402	0.0592779	0.455	0.799024
AK	ndufb9	525	8	3	9	19	0.780326	0.673858	0.106468	0.508	0.862326
AK	ndufv1	1482	8	3	9	19	0.8053	0.765754	0.0395459	0.515	0.862326
AK	atp5l	309	8	3	9	19	0.902499	0.803742	0.0987574	0.543	0.888545
AK	uqcrc1	1497	8	3	9	19	1.12153	1.01285	0.108686	0.605	0.900735
AK	uqcrb	333	8	3	9	19	1.2543	1.0321	0.222204	0.609	0.900735
AK	ndufa13	432	8	3	9	19	0.968392	0.737854	0.230538	0.613	0.900735
AK	ndufs7	657	8	3	9	19	0.596651	0.5454	0.0512503	0.613	0.900735
AK	si_dkey-31b16	864	8	3	9	19	1.15764	0.94494	0.212696	0.613	0.900735
AK	hccsb	843	8	3	9	19	0.659696	0.56658	0.0931166	0.646	0.93024
AK	cox7c	189	8	3	9	19	0.646668	0.57935	0.0673174	0.672	0.934642
AK	ndufs4	525	8	3	9	19	0.599095	0.512065	0.0870298	0.681	0.934642
AK	ndufa8	516	8	3	9	19	1.11528	0.924979	0.190303	0.688	0.934642
AK	atp5f1b	1593	8	3	9	19	0.833957	0.753052	0.0809047	0.717	0.948857
AK	ndufa7	339	8	3	9	19	0.0404901	0.0365431	0.00394702	0.731	0.948857
AK	ndufa11	423	8	3	9	19	0.932549	0.709604	0.222945	0.738	0.948857
AK	ensgacg00000013583	306	8	3	9	19	0.930527	0.692178	0.238349	0.769	0.970286
AK	atp5if1b	330	8	3	9	19	0.415371	0.373008	0.0423635	0.804	0.970286
AK	ensgacg00000004591	417	8	3	9	19	1.09887	0.786425	0.312441	0.805	0.970286
AK	atp5pf	321	8	3	9	19	1.14602	0.937136	0.208888	0.812	0.970286
AK	cyc1	921	8	3	9	19	0.998466	0.84032	0.158146	0.832	0.970286
AK	ndufs2	1398	8	3	9	19	0.0411396	0.0324553	0.00868435	0.847	0.970286
AK	ndufb8	576	8	3	9	19	1.00006	0.835089	0.164969	0.849	0.970286
AK	ensgacg00000011687	312	8	3	9	19	0.556502	0.50756	0.0489424	0.873	0.972554
AK	uqcr10	198	8	3	9	19	0.408118	0.3493	0.0588179	0.878	0.972554
AK	ndufb10	513	8	3	9	19	1.04692	0.79413	0.252792	0.935	1
AK	cox5b	307	8	3	9	19	0.515165	0.451571	0.0635936	0.951	1
AK	sdha	1986	8	3	9	19	0.688955	0.45358	0.235376	0.954	1
AK	ndufa5	348	8	3	9	19	0.670395	0.56706	0.103335	0.979	1
AK	ndufb3	288	8	3	9	19	1.10559	0.801249	0.30434	0.989	1
AK	cox6a1	336	8	3	9	19	0.907759	0.731687	0.176072	0.994	1
AK	ndufa6	390	8	3	9	19	1.20977	0.844471	0.3653	1	1
BC	cox6a1	336	11	4	11	44	0.292649	1.00728	-0.71463	0.012	0.352
BC	atp5f1b	1582	11	4	11	44	0.593351	0.929652	-0.336301	0.013	0.352
BC	ndufs5	317	11	4	11	44	0.233538	0.701316	-0.467778	0.017	0.352
BC	ndufb7	360	11	4	11	44	0.162007	0.535406	-0.373399	0.021	0.352
BC	sdha	1949	11	4	11	44	0.535978	0.892624	-0.356646	0.031	0.352
BC	ndufa13	432	11	4	11	44	0.610652	0.749804	-0.139152	0.034	0.352
BC	cox7a1	252	11	4	11	44	0.48913	0.936975	-0.447845	0.039	0.352
BC	hccsb	843	11	4	11	44	0.179101	0.41425	-0.235149	0.042	0.352
BC	atp5l	309	11	4	11	44	0.557259	1.15378	-0.59652	0.044	0.352
BC	cox5a	450	11	4	11	44	0.577185	1.01418	-0.436997	0.062	0.4464
BC	sdhc	503	11	4	11	44	0.618914	0.896236	-0.277322	0.072	0.471273
BC	uqcr10	198	11	4	11	44	0.988986	1.01582	-0.0268296	0.093	0.558
BC	ndufs2	1351	11	4	11	44	0.138904	0.183755	-0.0448514	0.117	0.648
BC	ndufab1b	468	11	4	11	44	0.800253	1.08231	-0.282056	0.146	0.750857
BC	ndufb4	387	11	4	11	44	0.115465	0.169043	-0.0535779	0.174	0.759
BC	ndufa12	441	11	4	11	44	0.83017	0.992605	-0.162434	0.19	0.759
BC	ndufa10	879	11	4	11	44	0.551344	0.640647	-0.0893028	0.196	0.759
BC	dmac2l	624	11	4	11	44	0.710974	0.869846	-0.158872	0.201	0.759
BC	cox7a2l	346	11	4	11	44	0.320768	0.427496	-0.106728	0.208	0.759
BC	ndufa6	390	11	4	11	44	0.474269	0.577911	-0.103642	0.232	0.759
BC	si_dkey-31b16	864	11	4	11	44	0.616288	0.712134	-0.0958464	0.241	0.759
BC	ndufv1	1482	11	4	11	44	0.673522	0.747912	-0.0743892	0.245	0.759
BC	ndufa8	516	11	4	11	44	0.906161	1.00796	-0.101801	0.251	0.759
BC	ndufb5	573	11	4	11	44	0.51706	0.620102	-0.103043	0.253	0.759
BC	ndufa1	210	11	4	11	44	0.37838	0.438637	-0.0602574	0.283	0.771097
BC	cyc1	921	11	4	11	44	0.807223	0.892869	-0.0856463	0.297	0.771097
BC	atp5f1c	866	11	4	11	44	0.602227	0.65954	-0.0573134	0.308	0.771097
BC	atp5f1a	1656	11	4	11	44	0.664257	0.702903	-0.0386462	0.322	0.771097
BC	ndufs1	2190	11	4	11	44	0.581069	0.628014	-0.0469452	0.322	0.771097
BC	atp5pd	483	11	4	11	44	0.476413	0.516396	-0.0399829	0.328	0.771097
BC	uqcrc2b	1362	11	4	11	44	0.738078	0.77145	-0.0333723	0.332	0.771097
BC	cox4i2	534	11	4	11	44	0.394528	0.411195	-0.0166674	0.343	0.77175
BC	ensgacg00000004591	417	11	4	11	44	0.813009	0.882175	-0.0691653	0.355	0.774545
BC	ndufs6	372	11	4	11	44	0.974329	1.00251	-0.0281839	0.378	0.800471
BC	uqcrq	246	11	4	11	44	0.564008	0.570481	-0.00647354	0.39	0.802286
BC	ndufb3	288	11	4	11	44	0.552683	0.560277	-0.00759323	0.432	0.825231
BC	cox4i1	507	11	4	11	44	0.39372	0.432069	-0.0383485	0.439	0.825231
BC	ndufb8	576	11	4	11	44	0.777913	0.780159	-0.00224672	0.441	0.825231
BC	atp5f1d	480	11	4	11	44	0.635719	0.636903	-0.00118342	0.447	0.825231
BC	ndufs7	657	11	4	11	44	0.598881	0.578206	0.0206746	0.479	0.826286
BC	cox5b	307	11	4	11	44	0.660034	0.659715	0.000318907	0.481	0.826286
BC	ndufs3	723	11	4	11	44	0.899324	0.894669	0.00465469	0.482	0.826286
BC	ndufa4	261	11	4	11	44	0.145113	0.149814	-0.00470141	0.496	0.829636
BC	atp5mc1	411	11	4	11	44	1.00808	0.958052	0.0500274	0.507	0.829636
BC	ndufa5	348	11	4	11	44	0.627131	0.612865	0.0142657	0.548	0.835472
BC	uqcrfs1	777	11	4	11	44	0.656001	0.60197	0.0540312	0.553	0.835472
BC	ndufb10	513	11	4	11	44	0.996259	0.951005	0.0452538	0.561	0.835472
BC	ndufs4	525	11	4	11	44	0.95099	0.9141	0.0368899	0.565	0.835472
BC	cox7c	189	11	4	11	44	0.699759	0.64057	0.0591895	0.599	0.835472
BC	cox6b1	264	11	4	11	44	0.756014	0.665994	0.0900205	0.608	0.835472
BC	ensgacg00000013583	306	11	4	11	44	0.60605	0.561109	0.0449408	0.609	0.835472
BC	cox6c	237	11	4	11	44	0.760219	0.671815	0.0884042	0.612	0.835472
BC	atp5pf	321	11	4	11	44	1.14136	0.985676	0.155681	0.615	0.835472
BC	ndufb1	174	11	4	11	44	0.410389	0.26515	0.145239	0.695	0.926667
BC	ndufa7	339	11	4	11	44	0.297372	0.204223	0.0931487	0.743	0.938441
BC	atp5if1b	330	11	4	11	44	1.24247	1.00207	0.240393	0.746	0.938441
BC	uqcrb	333	11	4	11	44	0.739192	0.570572	0.16862	0.758	0.938441
BC	uqcrc1	1497	11	4	11	44	0.84898	0.748835	0.100145	0.764	0.938441
BC	ndufa11	423	11	4	11	44	0.018252	0.0170269	0.00122507	0.769	0.938441
BC	ndufb2	321	11	4	11	44	0.398915	0.314455	0.0844604	0.796	0.9552
BC	ndufa9a	1121	11	4	11	44	0.106475	0.0875323	0.0189427	0.822	0.963
BC	ensgacg00000011687	312	11	4	11	44	0.478155	0.418019	0.0601357	0.833	0.963
BC	ndufb9	525	11	4	11	44	1.29183	0.957676	0.334158	0.854	0.963
BC	ndufb6	381	11	4	11	44	0.36706	0.295027	0.0720326	0.856	0.963
BC	ndufs8	627	11	4	11	44	0.676093	0.489607	0.186486	0.872	0.965908
BC	ndufa2	315	11	4	11	44	0.701382	0.57298	0.128402	0.908	0.970479
BC	cox7a2	246	11	4	11	44	0.833218	0.783887	0.0493313	0.909	0.970479
BC	uqcrh	270	11	4	11	44	0.904942	0.697662	0.207281	0.927	0.970479
BC	ndufv2	732	11	4	11	44	0.727062	0.694768	0.0322937	0.942	0.970479
BC	atp5mf	279	11	4	11	44	0.807535	0.538662	0.268873	0.953	0.970479
BC	atp5po	639	11	4	11	44	1.34373	0.98666	0.357068	0.957	0.970479
BC	atp5pb	756	11	4	11	44	0.558714	0.394098	0.164616	0.973	0.973
