## Supplementary material for "Parallel and lineage-dependent mitonuclear evolution in threespine stickleback": Table S10

### Sheet: Amino_acid_variants
Table S10. Nonsynonymous variants in nuclear OXPHOS genes and regional freshwater–marine comparisons.
gene	gene_id	transcript	complex	variant_id	chromosome	genomic_position	codon_position	ref_AA	alt_AA	marine_AA	freshwater_AA	biological_variant	candidate_tier	passes_suggestive_or_stronger	passes_strict	AK_BC_direction	AK_alt_allele_marine_AF	AK_alt_allele_median_freshwater_AF	AK_alt_allele_median_deltaAF	AK_p_permutation	BC_alt_allele_marine_AF	BC_alt_allele_median_freshwater_AF	BC_alt_allele_median_deltaAF	BC_p_permutation	total_freshwater_populations	BLOSUM62	BLOSUM_class	SIFT_score	SIFT_prediction
cox4i1	ENSGACG00000015963	ENSGACT00000021105	CIV	cox4i1:chrII:12508430:A>G:V58A	chrII	12508430	58	V	A	A	V	A58V	strict	Yes	Yes	concordant	0.950298	0	-0.950298	0.015625	0.964286	0.196099	-0.768187	0.000976562	20	0	nonconservative	1	tolerated
cox4i1	ENSGACG00000015963	ENSGACT00000021105	CIV	cox4i1:chrII:12508082:T>A:Y124F	chrII	12508082	124	Y	F	F	Y	F124Y	strict	Yes	Yes	concordant	1	0.00581395	-0.994186	0.0078125	0.988636	0.198736	-0.789901	0.000976562	20	3	conservative	1	tolerated
cox4i1	ENSGACG00000015963	ENSGACT00000021105	CIV	cox4i1:chrII:12507940:G>A:L133F	chrII	12507940	133	L	F	F	L	F133L	strict	Yes	Yes	concordant	0.988679	0.00458716	-0.984092	0.0078125	0.955882	0.250825	-0.705057	0.00195312	20	0	nonconservative	0.5	tolerated
ndufs2	ENSGACG00000020006	ENSGACT00000026490	CI	ndufs2:chrVII:9851636:A>T:S29C	chrVII	9851636	29	S	C	C	S	C29S	strict	Yes	Yes	concordant	0.708609	0	-0.708609	0.0078125	0.828947	0	-0.828947	0.000488281	20	-1	nonconservative	0.7	tolerated
ndufs2	ENSGACG00000020006	ENSGACT00000026490	CI	ndufs2:chrVII:9856064:C>G:L261V	chrVII	9856064	261	L	V	V	L	V261L	strict	Yes	Yes	concordant	0.998471	0.0047619	-0.993709	0.0078125	0.870588	0.286298	-0.58429	0.00146484	20	1	conservative	0.43	tolerated
ndufs8	ENSGACG00000017764	ENSGACT00000023521	CI	ndufs8:chrIV:9195996:G>A:H11Y	chrIV	9195996	11	H	Y	Y	H	Y11H	strict	Yes	Yes	concordant	1	0.254168	-0.745832	0.0078125	0.904762	0.333698	-0.571064	0.000976562	20	2	conservative	0.39	tolerated
sdha	ENSGACG00000005763	ENSGACT00000007724	CII	sdha:chrXX:14453590:T>G:N578H	chrXX	14453590	578	N	H	H	N	H578N	strict	Yes	Yes	concordant	0.966234	0.280542	-0.685692	0.03125	0.860465	0.237081	-0.623384	0.00732422	20	1	conservative	0.57	tolerated
sdha	ENSGACG00000005763	ENSGACT00000007724	CII	sdha:chrXX:14453370:T>C:N597D	chrXX	14453370	597	N	D	D	N	D597N	strict	Yes	Yes	concordant	0.980263	0.326722	-0.653542	0.0078125	0.831325	0.308468	-0.522857	0.00878906	20	1	conservative	0.01	deleterious
uqcrc2b	ENSGACG00000009581	ENSGACT00000012781	CIII	uqcrc2b:chrV:14311833:G>A:P8L	chrV	14311833	8	P	L	L	P	L8P	suggestive_only	Yes	No	concordant	0.571053	0.271989	-0.299064	0.015625	0.6	0.344496	-0.255504	0.0224609	20	-3	radical	0	deleterious
uqcrc2b	ENSGACG00000009581	ENSGACT00000012781	CIII	uqcrc2b:chrV:14310316:T>G:Q195P	chrV	14310316	195	Q	P	P	Q	P195Q	suggestive_only	Yes	No	concordant	0.397898	0.0925156	-0.305382	0.0390625	0.519608	0.194279	-0.325329	0.00292969	20	-1	nonconservative	0.12	tolerated
cox6a1	ENSGACG00000012630	ENSGACT00000016736	CIV	cox6a1:chrXIII:14693118:A>G:M58T	chrXIII	14693118	58	M	T	M	T	M58T	other_high_confidence	No	No	opposite	0.0030303	0	-0.0030303	0.25	0.126214	0.974256	0.848042	0.00390625	20	-1	nonconservative	0.45	tolerated
cox6c	ENSGACG00000000016	ENSGACT00000000022	CIV	cox6c:chrXVII:190125:C>T:A3V	chrXVII	190125	3	A	V	V	A	V3A	other_high_confidence	No	No	concordant	0.370504	0.130379	-0.240124	0.0078125	0.308824	0.0707196	-0.238104	0.0766602	20	0	nonconservative	0.07	tolerated
cox7a1	ENSGACG00000004963	ENSGACT00000006567	CIV	cox7a1:chrI:878358:C>G:F7L	chrI	878358	7	F	L	F	L	F7L	other_high_confidence	No	No	concordant	0.816444	0.927888	0.111445	0.09375	0.612903	0.970443	0.357539	0.0717773	20	0	nonconservative	0.66	tolerated
dmac2l	ENSGACG00000011836	ENSGACT00000015689	CV	dmac2l:chrXV:11989905:G>C:V10L	chrXV	11989905	10	V	L	L	V	L10V	other_high_confidence	No	No	concordant	0.168627	0.0505285	-0.118099	0.015625	0.235849	0	-0.235849	0.00390625	20	1	conservative	0	deleterious
ensgacg00000013583	ENSGACG00000013583	ENSGACT00000017986	CIV	ensgacg00000013583:chrXI:14075465:C>G:A6G	chrXI	14075465	6	A	G	G	A	G6A	other_high_confidence	No	No	concordant	0.205405	0.0619984	-0.143407	0.148438	0.212121	0	-0.212121	0.000976562	20	0	nonconservative	1	tolerated
hccsb	ENSGACG00000000951	ENSGACT00000001241	Cytochrome C	hccsb:chrXXI:3393482:G>C:A10G	chrXXI	3393482	10	A	G	A	G	A10G	other_high_confidence	No	No	concordant	0	0.0377392	0.0377392	0.03125	0	0.446809	0.446809	0.015625	17	0	nonconservative	0.45	tolerated
hccsb	ENSGACG00000000951	ENSGACT00000001241	Cytochrome C	hccsb:chrXXI:3393423:T>G:K30Q	chrXXI	3393423	30	K	Q	K	Q	K30Q	other_high_confidence	No	No	concordant	0.285507	0.396754	0.111247	0.078125	0.420168	1	0.579832	0.00585938	18	1	conservative	0.8	tolerated
ndufa10	ENSGACG00000008479	ENSGACT00000011256	CI	ndufa10:chrXVI:17581040:C>T:A14T	chrXVI	17581040	14	A	T	T	A	T14A	other_high_confidence	No	No	concordant	0.0749625	0.0455182	-0.0294443	0.703125	0.277778	0.0319048	-0.245873	0.0209961	20	0	nonconservative	0.76	tolerated
ndufa10	ENSGACG00000008479	ENSGACT00000011256	CI	ndufa10:chrXVI:17578549:C>T:R96K	chrXVI	17578549	96	R	K	K	R	K96R	other_high_confidence	No	No	concordant	1	0.286566	-0.713434	0.0078125	0.653846	0.610177	-0.0436695	0.118164	20	2	conservative	0.63	tolerated
ndufa10	ENSGACG00000008479	ENSGACT00000011256	CI	ndufa10:chrXVI:17577663:T>C:S246G	chrXVI	17577663	246	S	G	S	G	S246G	other_high_confidence	No	No	opposite	0.0557103	0	-0.0557103	0.898438	0.0151515	0.222476	0.207324	0.00585938	20	0	nonconservative	0.43	tolerated
ndufs1	ENSGACG00000004321	ENSGACT00000005725	CI	ndufs1:chrXVI:9552382:C>T:S312N	chrXVI	9552382	312	S	N	S	N	S312N	other_high_confidence	No	No	concordant	0.197623	0.273493	0.0758706	0.710938	0.205128	0.464912	0.259784	0.0126953	20	1	conservative	0.26	tolerated
ndufs1	ENSGACG00000004321	ENSGACT00000005725	CI	ndufs1:chrXVI:9551024:C>A:M582I	chrXVI	9551024	582	M	I	M	I	M582I	other_high_confidence	No	No	zero_shift_in_one_region	0.00153846	0	-0.00153846	0.0078125	0	0	0	1	20	1	conservative	0.28	tolerated
ndufs4	ENSGACG00000004614	ENSGACT00000006111	CI	ndufs4:chrXIII:1939733:C>G:P46A	chrXIII	1939733	46	P	A	A	P	A46P	other_high_confidence	No	No	opposite	0.842576	0.634055	-0.208522	0.015625	0.935897	0.983607	0.0477091	0.209473	20	-1	nonconservative	0.44	tolerated
ndufs8	ENSGACG00000017764	ENSGACT00000023521	CI	ndufs8:chrIV:9195848:C>T:V30I	chrIV	9195848	30	V	I	V	I	V30I	other_high_confidence	No	No	concordant	0	0.132246	0.132246	0.015625	0.0762712	0.385585	0.309314	0.0107422	20	3	conservative	0.42	tolerated
sdha	ENSGACG00000005763	ENSGACT00000007724	CII	sdha:chrXX:14454220:A>T:V535D	chrXX	14454220	535	V	D	D	V	D535V	other_high_confidence	No	No	opposite	0.962441	0.366071	-0.59637	0.03125	0.8	0.872835	0.0728355	0.227051	20	-3	radical	0.01	deleterious
uqcrb	ENSGACG00000005419	ENSGACT00000007184	CIII	uqcrb:chrX:10038691:C>A:L23M	chrX	10038691	23	L	M	L	M	L23M	other_high_confidence	No	No	concordant	0.125628	0.145238	0.01961	0.367188	0.0442478	0.347246	0.302999	0.00390625	20	2	conservative	0.23	tolerated
uqcrc2b	ENSGACG00000009581	ENSGACT00000012781	CIII	uqcrc2b:chrV:14311851:A>G:V2A	chrV	14311851	2	V	A	A	V	A2V	other_high_confidence	No	No	concordant	0.431746	0.109094	-0.322652	0.03125	0.363636	0.073425	-0.290211	0.155273	20	0	nonconservative	0	deleterious
uqcrh	ENSGACG00000011853	ENSGACT00000015710	CIII	uqcrh:chrVIII:16377086:T>G:D19E	chrVIII	16377086	19	D	E	D	E	D19E	other_high_confidence	No	No	concordant	0.0467836	0.140968	0.0941841	0.125	0.403846	0.759921	0.356074	0.104492	20	2	conservative	1	tolerated
